# A network-based integrated framework for predicting virus-host interactions

**DOI:** 10.1101/505768

**Authors:** Weili Wang, Jie Ren, Kujin Tang, Emily Dart, Julio Cesar Ignacio-Espinoza, Jed A. Fuhrman, Jonathan Braun, Fengzhu Sun, Nathan A. Ahlgren

## Abstract

Metagenomic sequencing has greatly enhanced the discovery of viral genomic sequences; however it remains challenging to identify the host(s) of these new viruses. We developed VirHostMatcher-Net, a flexible, network-based, Markov random field framework for predicting virus-host interactions using multiple, integrated features: CRISPR sequences, sequence homology, and alignment-free similarity measures ( and WIsH). Evaluation of this method on a benchmark set of 1,075 known viruses-host pairs yielded host prediction accuracy of 62% and 85% at the genus and phylum levels, representing 12-27% and 10-18% improvement respectively over previous single-feature prediction approaches. We applied our host-prediction tool to three metagenomic virus datasets: human gut crAss-like phages, marine viruses, and viruses recovered from globally-distributed, diverse habitats. Host predictions were frequently consistent with those of previous studies, but more importantly, this new tool made many more confident predictions than previous tools, up to 6-fold more (n*>*60,000), greatly expanding the diversity of known virus-host interactions.
