## Supplementary material for "A network-based integrated framework for predicting virus-host interactions": Additional_file_3.csv

hostNCBIName	hostName	hostSuperkingdom	hostPhylum	hostClass	hostOrder	hostFamily	hostGenus	hostSpecies	score	pvalues	qvalues	s2star_val	posSV_val	negSV_val	crispr_val	blast_val	s2star_pct	posSV_pct	negSV_pct	crispr_pct	blast_pct
ABJL02	Bacteroides intestinalis DSM 17393	Bacteria	Bacteroidetes	Bacteroidia	Bacteroidales	Bacteroidaceae	Bacteroides	Bacteroides intestinalis	0.929429992	4.85E-05	0.000346587	0.498887541	0	0.141657715	0	0	0.999374726	3.13E-05	0.000625274	3.13E-05	3.13E-05
AGXG01	Bacteroides cellulosilyticus CL02T12C19	Bacteria	Bacteroidetes	Bacteroidia	Bacteroidales	Bacteroidaceae	Bacteroides	Bacteroides cellulosilyticus	0.925944188	6.73E-05	0.000346587	0.495365535	0	0.141657715	0	0	0.999280935	3.13E-05	0.000625274	3.13E-05	3.13E-05
CP000312.1	Clostridium perfringens SM101	Bacteria	Firmicutes	Clostridia	Clostridiales	Clostridiaceae	Clostridium	Clostridium perfringens	0.915492681	0.00015405	0.000346587	0.419455977	0.283710412	0.141253006	0	0	0.977990371	0.999562309	0.999155881	3.13E-05	3.13E-05
AGXT01	Bacteroides ovatus CL02T12C04	Bacteria	Bacteroidetes	Bacteroidia	Bacteroidales	Bacteroidaceae	Bacteroides	Bacteroides ovatus	0.915300202	0.000157281	0.000346587	0.485481121	0	0.141657715	0	0	0.998937035	3.13E-05	0.000625274	3.13E-05	3.13E-05
JNHJ01	Bacteroides vulgatus str. 3775 SR(B) 19	Bacteria	Bacteroidetes	Bacteroidia	Bacteroidales	Bacteroidaceae	Bacteroides	Bacteroides vulgatus	0.90485904	0.000297327	0.000346587	0.476825804	0	0.141657715	0	0	0.998030388	3.13E-05	0.000625274	3.13E-05	3.13E-05
AVIB01	Peptoclostridium difficile CD175	Bacteria	Firmicutes	Clostridia	Clostridiales	Peptostreptococcaceae	Peptoclostridium	Peptoclostridium difficile	0.892228596	0.000459994	0.000346587	0.467425695	0	0.141657715	0	0	0.997092478	3.13E-05	0.000625274	3.13E-05	3.13E-05
AGXF01	Bacteroides caccae CL03T12C61	Bacteria	Bacteroidetes	Bacteroidia	Bacteroidales	Bacteroidaceae	Bacteroides	Bacteroides caccae	0.888946962	0.000501469	0.000346587	0.465143235	0	0.141657715	0	0	0.99693616	3.13E-05	0.000625274	3.13E-05	3.13E-05
AGXY01	Bacteroides uniformis CL03T12C37	Bacteria	Bacteroidetes	Bacteroidia	Bacteroidales	Bacteroidaceae	Bacteroides	Bacteroides uniformis	0.881380903	0.000599501	0.000346587	0.460097394	0	0.141657715	0	0	0.992121553	3.13E-05	0.000625274	3.13E-05	3.13E-05
ACBX02	Prevotella copri DSM 18205	Bacteria	Bacteroidetes	Bacteroidia	Bacteroidales	Prevotellaceae	Prevotella	Prevotella copri	0.778479987	0.004793854	0.001079462	0.409356433	0	0.141657715	0	0	0.974676421	3.13E-05	0.000625274	3.13E-05	3.13E-05
AFZZ01	Prevotella stercorea DSM 18206	Bacteria	Bacteroidetes	Bacteroidia	Bacteroidales	Prevotellaceae	Prevotella	Prevotella stercorea	0.684871056	0.01347396	0.001519354	0.376788239	0	0.141657715	0	0	0.956168324	3.13E-05	0.000625274	3.13E-05	3.13E-05
NZ_CP009789.1	Escherichia coli K-12	Bacteria	Proteobacteria	Gammaproteobacteria	Enterobacteriales	Enterobacteriaceae	Escherichia	Escherichia coli	0.534209378	0.033770274	0.001519354	0.250928214	0.347996406	0.140478637	0	0	0.521040455	0.999968736	0.999718627	3.13E-05	3.13E-05
CP002491.1	Enterococcus faecalis 62	Bacteria	Firmicutes	Bacilli	Lactobacillales	Enterococcaceae	Enterococcus	Enterococcus faecalis	0.431106746	0.062094946	0.001519354	0.265285223	0.173218284	0.141567799	0	0	0.668042268	0.998624398	0.998593134	3.13E-05	3.13E-05
JNHP01	Parabacteroides distasonis str. 3999B T(B) 4	Bacteria	Bacteroidetes	Bacteroidia	Bacteroidales	Porphyromonadaceae	Parabacteroides	Parabacteroides distasonis	0.404547984	0.070339297	0.001534569	0.297987341	0	0.141657715	0	0	0.738385544	3.13E-05	0.000625274	3.13E-05	3.13E-05
FP929054.1	Blautia obeum A2-162	Bacteria	Firmicutes	Clostridia	Clostridiales	Lachnospiraceae	Blautia	Blautia obeum	0.393411954	0.075530125	0.001609963	0.294840037	0	0.141657715	0	0	0.732289126	3.13E-05	0.000625274	3.13E-05	3.13E-05
AUJS01	Dorea longicatena AGR2136	Bacteria	Firmicutes	Clostridia	Clostridiales	Lachnospiraceae	Dorea	Dorea longicatena	0.292750998	0.141316338	0.002141867	0.264407485	0	0.141657715	0	0	0.664728319	3.13E-05	0.000625274	3.13E-05	3.13E-05
ATIV01	Enterococcus faecium SB2C-2	Bacteria	Firmicutes	Bacilli	Lactobacillales	Enterococcaceae	Enterococcus	Enterococcus faecium	0.287251011	0.145394884	0.002141867	0.262597226	0	0.141657715	0	0	0.654723942	3.13E-05	0.000625274	3.13E-05	3.13E-05
FP929045.1	Faecalibacterium prausnitzii L2-6	Bacteria	Firmicutes	Clostridia	Clostridiales	Ruminococcaceae	Faecalibacterium	Faecalibacterium prausnitzii	0.211886493	0.231529659	0.002399126	0.23516337	0	0.141657715	0	0	0.447070593	3.13E-05	0.000625274	3.13E-05	3.13E-05
JYFK01	Anaerostipes hadrus	Bacteria	Firmicutes	Clostridia	Clostridiales	Lachnospiraceae	Anaerostipes		0.159075546	0.313318726	0.002884926	0.211340705	0	0.141657715	0	0	0.377633965	3.13E-05	0.000625274	3.13E-05	3.13E-05
AGEL01	Stomatobaculum longum	Bacteria	Firmicutes	Clostridia	Clostridiales	Lachnospiraceae	Stomatobaculum		0.128984047	0.378083148	0.003260206	0.194747712	0	0.141657715	0	0	0.335459263	3.13E-05	0.000625274	3.13E-05	3.13E-05
AEWT01	Enterococcus casseliflavus ATCC 12755	Bacteria	Firmicutes	Bacilli	Lactobacillales	Enterococcaceae	Enterococcus	Enterococcus casseliflavus	0.103777467	0.446263057	0.003737547	0.178078862	0	0.141657715	0	0	0.315856937	3.13E-05	0.000625274	3.13E-05	3.13E-05
ACBY02	Subdoligranulum variabile DSM 15176	Bacteria	Firmicutes	Clostridia	Clostridiales	Ruminococcaceae	Subdoligranulum	Subdoligranulum variabile	0.078642794	0.518515047	0.004226825	0.157410083	0	0.141657715	0	0	0.297192522	3.13E-05	0.000625274	3.13E-05	3.13E-05
AAVN02	Collinsella aerofaciens ATCC 25986	Bacteria	Actinobacteria	Coriobacteriia	Coriobacteriales	Coriobacteriaceae	Collinsella	Collinsella aerofaciens	0.032074696	0.747462489	0.005122919	0.09329074	0	0.141657715	0	0	0.192021509	3.13E-05	0.000625274	3.13E-05	3.13E-05
