## Supplementary material for "A network-based integrated framework for predicting virus-host interactions": Additional_file_4.csv

	cluster	hostNCBIName	hostName	hostSuperkingdom	hostPhylum	hostClass	hostOrder	hostFamily	hostGenus	hostSpecies	score	s2star_val	posSV_val	negSV_val	crispr_val	blast_val	s2star_pct	posSV_pct	negSV_pct	crispr_pct	blast_pct
HvCF_E8_ms_1	1	CCDQ01	Akkermansia muciniphila	Bacteria	Verrucomicrobia	Verrucomicrobiae	Verrucomicrobiales	Akkermansiaceae	Akkermansia		1	0.3502	0	0.2109	0	0.0569	0.6313	0	0.001	0	1
HvCF_F2_ms_2	1	CCDQ01	Akkermansia muciniphila	Bacteria	Verrucomicrobia	Verrucomicrobiae	Verrucomicrobiales	Akkermansiaceae	Akkermansia		1	0.3358	0	0.2078	0	0.0516	0.6122	0	0.0011	0	1
Inf008_s_1	1	CCDQ01	Akkermansia muciniphila	Bacteria	Verrucomicrobia	Verrucomicrobiae	Verrucomicrobiales	Akkermansiaceae	Akkermansia		1	0.3429	0	0.211	0	0.0501	0.6165	0	0.0009	0	1
Inf058_s_2	1	CCDQ01	Akkermansia muciniphila	Bacteria	Verrucomicrobia	Verrucomicrobiae	Verrucomicrobiales	Akkermansiaceae	Akkermansia		1	0.3338	0	0.2095	0	0.0545	0.6117	0	0.001	0	1
Inf107_s_1	1	CCDQ01	Akkermansia muciniphila	Bacteria	Verrucomicrobia	Verrucomicrobiae	Verrucomicrobiales	Akkermansiaceae	Akkermansia		1	0.3451	0	0.2128	0	0.0504	0.6197	0	0.0011	0	1
Inf117_s_1	1	CCDQ01	Akkermansia muciniphila	Bacteria	Verrucomicrobia	Verrucomicrobiae	Verrucomicrobiales	Akkermansiaceae	Akkermansia		1	0.3429	0	0.2125	0	0.0562	0.621	0	0.001	0	1
NC_024711_crAssphage	1	CCDQ01	Akkermansia muciniphila	Bacteria	Verrucomicrobia	Verrucomicrobiae	Verrucomicrobiales	Akkermansiaceae	Akkermansia		1	0.3456	0	0.212	0	0.0497	0.6223	0	0.0011	0	1
SRR073434_s_1	1	CCDQ01	Akkermansia muciniphila	Bacteria	Verrucomicrobia	Verrucomicrobiae	Verrucomicrobiales	Akkermansiaceae	Akkermansia		1	0.3354	0	0.2078	0	0.0597	0.6188	0	0.0011	0	1
SRR073438_s_1	1	CCDQ01	Akkermansia muciniphila	Bacteria	Verrucomicrobia	Verrucomicrobiae	Verrucomicrobiales	Akkermansiaceae	Akkermansia		1	0.3526	0	0.2134	0	0.0512	0.6271	0	0.001	0	1
SRR073439_s_1	1	CCDQ01	Akkermansia muciniphila	Bacteria	Verrucomicrobia	Verrucomicrobiae	Verrucomicrobiales	Akkermansiaceae	Akkermansia		1	0.3372	0	0.2055	0	0.0537	0.6145	0	0.001	0	1
SRR4295172_ms_8	1	CCDQ01	Akkermansia muciniphila	Bacteria	Verrucomicrobia	Verrucomicrobiae	Verrucomicrobiales	Akkermansiaceae	Akkermansia		1	0.339	0	0.2105	0	0.0608	0.6193	0	0.001	0	1
HvCF_B4_ms_1	1	CCDQ01	Akkermansia muciniphila	Bacteria	Verrucomicrobia	Verrucomicrobiae	Verrucomicrobiales	Akkermansiaceae	Akkermansia		1	0.3332	0	0.2061	0	0.0544	0.6159	0	0.0011	0	1
HvCF_C10_ms_1	1	CCDQ01	Akkermansia muciniphila	Bacteria	Verrucomicrobia	Verrucomicrobiae	Verrucomicrobiales	Akkermansiaceae	Akkermansia		1	0.3339	0	0.2064	0	0.0543	0.6169	0	0.0011	0	1
HvCF_C9_ms_3	1	CCDQ01	Akkermansia muciniphila	Bacteria	Verrucomicrobia	Verrucomicrobiae	Verrucomicrobiales	Akkermansiaceae	Akkermansia		1	0.3341	0	0.209	0	0.0526	0.6142	0	0.0011	0	1
HvCF_D10_ms_2	1	CCDQ01	Akkermansia muciniphila	Bacteria	Verrucomicrobia	Verrucomicrobiae	Verrucomicrobiales	Akkermansiaceae	Akkermansia		1	0.3442	0	0.2121	0	0.0495	0.6133	0	0.001	0	1
HvCF_D1_ms_1	1	CCDQ01	Akkermansia muciniphila	Bacteria	Verrucomicrobia	Verrucomicrobiae	Verrucomicrobiales	Akkermansiaceae	Akkermansia		1	0.3384	0	0.2063	0	0.0579	0.6189	0	0.001	0	1
HvCF_D3_ms_2	1	CCDQ01	Akkermansia muciniphila	Bacteria	Verrucomicrobia	Verrucomicrobiae	Verrucomicrobiales	Akkermansiaceae	Akkermansia		1	0.3294	0	0.2049	0	0.0296	0.5946	0	0.001	0	1
HvCF_D6_ms_5	1	CCDQ01	Akkermansia muciniphila	Bacteria	Verrucomicrobia	Verrucomicrobiae	Verrucomicrobiales	Akkermansiaceae	Akkermansia		1	0.3442	0	0.2149	0	0.0506	0.6186	0	0.0011	0	1
HvCF_E10_ms_1	1	CCDQ01	Akkermansia muciniphila	Bacteria	Verrucomicrobia	Verrucomicrobiae	Verrucomicrobiales	Akkermansiaceae	Akkermansia		1	0.3321	0	0.2044	0	0.0515	0.6166	0	0.0011	0	1
HvCF_E5_ms_1	1	CCDQ01	Akkermansia muciniphila	Bacteria	Verrucomicrobia	Verrucomicrobiae	Verrucomicrobiales	Akkermansiaceae	Akkermansia		1	0.3387	0	0.2054	0	0.0599	0.6219	0	0.001	0	1
HvCF_E6_ms_1	1	CCDQ01	Akkermansia muciniphila	Bacteria	Verrucomicrobia	Verrucomicrobiae	Verrucomicrobiales	Akkermansiaceae	Akkermansia		1	0.3385	0	0.2104	0	0.0571	0.6125	0	0.0011	0	1
Fferm_ms_6	1	CCDQ01	Akkermansia muciniphila	Bacteria	Verrucomicrobia	Verrucomicrobiae	Verrucomicrobiales	Akkermansiaceae	Akkermansia		1	0.3359	0	0.2071	0	0.0401	0.6077	0	0.001	0	1
HvCF_A11_ms_1	1	CCDQ01	Akkermansia muciniphila	Bacteria	Verrucomicrobia	Verrucomicrobiae	Verrucomicrobiales	Akkermansiaceae	Akkermansia		1	0.3491	0	0.2171	0	0.0556	0.6221	0	0.0011	0	1
HvCF_A3_ms_37	1	CCDQ01	Akkermansia muciniphila	Bacteria	Verrucomicrobia	Verrucomicrobiae	Verrucomicrobiales	Akkermansiaceae	Akkermansia		1	0.3518	0	0.2109	0	0.0509	0.6331	0	0.001	0	1
HvCF_A8_ms_1	1	CCDQ01	Akkermansia muciniphila	Bacteria	Verrucomicrobia	Verrucomicrobiae	Verrucomicrobiales	Akkermansiaceae	Akkermansia		1	0.3454	0	0.2098	0	0.0552	0.6269	0	0.001	0	1
HvCF_B11_ms_1	1	CCDQ01	Akkermansia muciniphila	Bacteria	Verrucomicrobia	Verrucomicrobiae	Verrucomicrobiales	Akkermansiaceae	Akkermansia		1	0.3381	0	0.2102	0	0.0571	0.6127	0	0.0011	0	1
HvCF_B12_ms_1	1	CCDQ01	Akkermansia muciniphila	Bacteria	Verrucomicrobia	Verrucomicrobiae	Verrucomicrobiales	Akkermansiaceae	Akkermansia		1	0.3337	0	0.2008	0	0.0474	0.6343	0	0.0011	0	1
ERR844054_ms_2	1	CCDQ01	Akkermansia muciniphila	Bacteria	Verrucomicrobia	Verrucomicrobiae	Verrucomicrobiales	Akkermansiaceae	Akkermansia		1	0.3397	0	0.2097	0	0.0556	0.6126	0	0.001	0	1
ERR844062_ms_1	1	CCDQ01	Akkermansia muciniphila	Bacteria	Verrucomicrobia	Verrucomicrobiae	Verrucomicrobiales	Akkermansiaceae	Akkermansia		1	0.339	0	0.2064	0	0.0513	0.6198	0	0.0011	0	1
ERR844065_ms_2	1	CCDQ01	Akkermansia muciniphila	Bacteria	Verrucomicrobia	Verrucomicrobiae	Verrucomicrobiales	Akkermansiaceae	Akkermansia		1	0.3252	0	0.2002	0	0.0293	0.6097	0	0.001	0	1
ERR844079_ms_2	1	CCDQ01	Akkermansia muciniphila	Bacteria	Verrucomicrobia	Verrucomicrobiae	Verrucomicrobiales	Akkermansiaceae	Akkermansia		1	0.3414	0	0.2088	0	0.0426	0.6208	0	0.0011	0	1
ERR844082_ms_2	1	CCDQ01	Akkermansia muciniphila	Bacteria	Verrucomicrobia	Verrucomicrobiae	Verrucomicrobiales	Akkermansiaceae	Akkermansia		1	0.341	0	0.2087	0	0.0426	0.6204	0	0.0011	0	1
ERR975089_s_1	1	CCDQ01	Akkermansia muciniphila	Bacteria	Verrucomicrobia	Verrucomicrobiae	Verrucomicrobiales	Akkermansiaceae	Akkermansia		1	0.3428	0	0.2101	0	0.0488	0.6172	0	0.001	0	1
ERR844032_ms_1	1	CCDQ01	Akkermansia muciniphila	Bacteria	Verrucomicrobia	Verrucomicrobiae	Verrucomicrobiales	Akkermansiaceae	Akkermansia		1	0.359	0	0.2141	0	0.0563	0.6324	0	0.001	0	1
ERR844035_ms_4	1	CCDQ01	Akkermansia muciniphila	Bacteria	Verrucomicrobia	Verrucomicrobiae	Verrucomicrobiales	Akkermansiaceae	Akkermansia		1	0.3355	0	0.2076	0	0.0526	0.612	0	0.001	0	1
ERR844037_ms_1	1	CCDQ01	Akkermansia muciniphila	Bacteria	Verrucomicrobia	Verrucomicrobiae	Verrucomicrobiales	Akkermansiaceae	Akkermansia		1	0.3431	0	0.2129	0	0.0494	0.6225	0	0.0011	0	1
ERR844038_ms_2	1	CCDQ01	Akkermansia muciniphila	Bacteria	Verrucomicrobia	Verrucomicrobiae	Verrucomicrobiales	Akkermansiaceae	Akkermansia		1	0.332	0	0.2056	0	0.0483	0.6078	0	0.001	0	1
ERR844044_ms_3	1	CCDQ01	Akkermansia muciniphila	Bacteria	Verrucomicrobia	Verrucomicrobiae	Verrucomicrobiales	Akkermansiaceae	Akkermansia		1	0.337	0	0.2104	0	0.0543	0.6091	0	0.001	0	1
ERR844045_ms_1	1	CCDQ01	Akkermansia muciniphila	Bacteria	Verrucomicrobia	Verrucomicrobiae	Verrucomicrobiales	Akkermansiaceae	Akkermansia		1	0.3337	0	0.2078	0	0.0509	0.6114	0	0.001	0	1
ERR844050_ms_1	1	CCDQ01	Akkermansia muciniphila	Bacteria	Verrucomicrobia	Verrucomicrobiae	Verrucomicrobiales	Akkermansiaceae	Akkermansia		1	0.3437	0	0.2102	0	0.0511	0.6161	0	0.001	0	1
err843966_ms_1_1	1	CCDQ01	Akkermansia muciniphila	Bacteria	Verrucomicrobia	Verrucomicrobiae	Verrucomicrobiales	Akkermansiaceae	Akkermansia		1	0.3305	0	0.2061	0	0.0534	0.619	0	0.0011	0	1
ERR843979_ms_2	1	CCDQ01	Akkermansia muciniphila	Bacteria	Verrucomicrobia	Verrucomicrobiae	Verrucomicrobiales	Akkermansiaceae	Akkermansia		1	0.3413	0	0.2122	0	0.0523	0.6166	0	0.0011	0	1
ERR843983_ms_1	1	CCDQ01	Akkermansia muciniphila	Bacteria	Verrucomicrobia	Verrucomicrobiae	Verrucomicrobiales	Akkermansiaceae	Akkermansia		1	0.3394	0	0.2142	0	0.049	0.6045	0	0.0011	0	1
ERR843994_ms_1	1	CCDQ01	Akkermansia muciniphila	Bacteria	Verrucomicrobia	Verrucomicrobiae	Verrucomicrobiales	Akkermansiaceae	Akkermansia		1	0.3476	0	0.2126	0	0.0492	0.6215	0	0.001	0	1
ERR844000_ms_1	1	CCDQ01	Akkermansia muciniphila	Bacteria	Verrucomicrobia	Verrucomicrobiae	Verrucomicrobiales	Akkermansiaceae	Akkermansia		1	0.3349	0	0.2085	0	0.0592	0.6144	0	0.0011	0	1
ERR844006_ms_1	1	CCDQ01	Akkermansia muciniphila	Bacteria	Verrucomicrobia	Verrucomicrobiae	Verrucomicrobiales	Akkermansiaceae	Akkermansia		1	0.3396	0	0.2064	0	0.0349	0.62	0	0.001	0	1
ERR844008_ms_2	1	CCDQ01	Akkermansia muciniphila	Bacteria	Verrucomicrobia	Verrucomicrobiae	Verrucomicrobiales	Akkermansiaceae	Akkermansia		1	0.3272	0	0.2033	0	0.0648	0.6217	0	0.0011	0	1
ERR844017_ms_1	1	CCDQ01	Akkermansia muciniphila	Bacteria	Verrucomicrobia	Verrucomicrobiae	Verrucomicrobiales	Akkermansiaceae	Akkermansia		1	0.3402	0	0.2067	0	0.0558	0.6172	0	0.001	0	1
ERR844018_ms_1	1	CCDQ01	Akkermansia muciniphila	Bacteria	Verrucomicrobia	Verrucomicrobiae	Verrucomicrobiales	Akkermansiaceae	Akkermansia		1	0.3425	0	0.208	0	0.0556	0.6185	0	0.001	0	1
ERR844022_ms_1	1	CCDQ01	Akkermansia muciniphila	Bacteria	Verrucomicrobia	Verrucomicrobiae	Verrucomicrobiales	Akkermansiaceae	Akkermansia		1	0.3397	0	0.2129	0	0.0537	0.6011	0	0.0011	0	1
eld241-t0_s_2_1	1	CCDQ01	Akkermansia muciniphila	Bacteria	Verrucomicrobia	Verrucomicrobiae	Verrucomicrobiales	Akkermansiaceae	Akkermansia		1	0.3419	0	0.2155	0	0.0512	0.6125	0	0.001	0	1
eld251-t3_s_1_1	1	CCDQ01	Akkermansia muciniphila	Bacteria	Verrucomicrobia	Verrucomicrobiae	Verrucomicrobiales	Akkermansiaceae	Akkermansia		1	0.3327	0	0.2101	0	0.0484	0.6019	0	0.0011	0	1
eld314-t0_s_2_1	1	CCDQ01	Akkermansia muciniphila	Bacteria	Verrucomicrobia	Verrucomicrobiae	Verrucomicrobiales	Akkermansiaceae	Akkermansia		1	0.3337	0	0.2058	0	0.0535	0.6189	0	0.0011	0	1
err843915_ms_2_1	1	CCDQ01	Akkermansia muciniphila	Bacteria	Verrucomicrobia	Verrucomicrobiae	Verrucomicrobiales	Akkermansiaceae	Akkermansia		1	0.3252	0	0.1949	0	0.0457	0.6284	0	0.0011	0	1
err843917_ms_1_1	1	CCDQ01	Akkermansia muciniphila	Bacteria	Verrucomicrobia	Verrucomicrobiae	Verrucomicrobiales	Akkermansiaceae	Akkermansia		1	0.3316	0	0.2045	0	0.0536	0.6134	0	0.001	0	1
err843920_ms_4_1	1	CCDQ01	Akkermansia muciniphila	Bacteria	Verrucomicrobia	Verrucomicrobiae	Verrucomicrobiales	Akkermansiaceae	Akkermansia		1	0.3273	0	0.1966	0	0.0455	0.6287	0	0.0011	0	1
err843922_ms_1_1	1	CCDQ01	Akkermansia muciniphila	Bacteria	Verrucomicrobia	Verrucomicrobiae	Verrucomicrobiales	Akkermansiaceae	Akkermansia		1	0.332	0	0.2043	0	0.0426	0.6065	0	0.001	0	1
err843936_ms_1_1	1	CCDQ01	Akkermansia muciniphila	Bacteria	Verrucomicrobia	Verrucomicrobiae	Verrucomicrobiales	Akkermansiaceae	Akkermansia		1	0.3302	0	0.2037	0	0.0535	0.6167	0	0.001	0	1
cf1_ms_1_1	1	CCDQ01	Akkermansia muciniphila	Bacteria	Verrucomicrobia	Verrucomicrobiae	Verrucomicrobiales	Akkermansiaceae	Akkermansia		1	0.3436	0	0.2136	0	0.0484	0.6151	0	0.0011	0	1
cs_ms_20_1	1	CCDQ01	Akkermansia muciniphila	Bacteria	Verrucomicrobia	Verrucomicrobiae	Verrucomicrobiales	Akkermansiaceae	Akkermansia		1	0.344	0	0.2107	0	0.0538	0.6196	0	0.0011	0	1
cs_ms_29_1	1	CCDQ01	Akkermansia muciniphila	Bacteria	Verrucomicrobia	Verrucomicrobiae	Verrucomicrobiales	Akkermansiaceae	Akkermansia		1	0.3375	0	0.208	0	0.0401	0.6104	0	0.0011	0	1
eld195-t0_s_2_1	1	CCDQ01	Akkermansia muciniphila	Bacteria	Verrucomicrobia	Verrucomicrobiae	Verrucomicrobiales	Akkermansiaceae	Akkermansia		1	0.3439	0	0.2112	0	0.0502	0.6218	0	0.001	0	1
eld229-t3_s_2_1	1	CCDQ01	Akkermansia muciniphila	Bacteria	Verrucomicrobia	Verrucomicrobiae	Verrucomicrobiales	Akkermansiaceae	Akkermansia		1	0.3309	0	0.2031	0	0.0506	0.6221	0	0.001	0	1
HvCF_C1_ms_5	2	JACZ01	Borrelia coriaceae ATCC 43381	Bacteria	Spirochaetes	Spirochaetia	Spirochaetales	Borreliaceae	Borrelia	Borrelia coriaceae	0.8513	0.5484	0	0.1952	0	0	1	0	0.0009	0
HvCF_C7_ms_6	2	JACZ01	Borrelia coriaceae ATCC 43381	Bacteria	Spirochaetes	Spirochaetia	Spirochaetales	Borreliaceae	Borrelia	Borrelia coriaceae	0.8598	0.5516	0	0.1945	0	0	1	0	0.0009	0
Sib1_ms_4	2	NC_017909.1	Francisella noatunensis subsp. orientalis str. Toba 04	Bacteria	Proteobacteria	Gammaproteobacteria	Thiotrichales	Francisellaceae	Francisella	Francisella noatunensis	0.8774	0.5521	0	0.1895	0	0	1	0	0.0009	0
SRR073436_s_1	2	JHXW01	Fusobacterium perfoetens ATCC 29250	Bacteria	Fusobacteria	Fusobacteriia	Fusobacteriales	Fusobacteriaceae	Fusobacterium	Fusobacterium perfoetens	0.9024	0.4401	0	0.1931	6.214608098	0	0.8281	0	0.0009	0.9981
HvCF_B5_ms_2	2	JHXW01	Fusobacterium perfoetens ATCC 29250	Bacteria	Fusobacteria	Fusobacteriia	Fusobacteriales	Fusobacteriaceae	Fusobacterium	Fusobacterium perfoetens	0.9262	0.5078	0	0.2029	4.96184513	0	0.8665	0	0.001	0.9981
HvCF_A12_ms_1	2	JHXW01	Fusobacterium perfoetens ATCC 29250	Bacteria	Fusobacteria	Fusobacteriia	Fusobacteriales	Fusobacteriaceae	Fusobacterium	Fusobacterium perfoetens	0.8931	0.4422	0	0.1976	6.214608098	0	0.8302	0	0.0009	0.9981
ERR844036_ms_4	2	JHXW01	Fusobacterium perfoetens ATCC 29250	Bacteria	Fusobacteria	Fusobacteriia	Fusobacteriales	Fusobacteriaceae	Fusobacterium	Fusobacterium perfoetens	0.8885	0.4302	0	0.1932	6.214608098	0	0.8277	0	0.0009	0.9981
cdzk01015469_1	2	JHXW01	Fusobacterium perfoetens ATCC 29250	Bacteria	Fusobacteria	Fusobacteriia	Fusobacteriales	Fusobacteriaceae	Fusobacterium	Fusobacterium perfoetens	0.8776	0.4531	0	0.1944	4.96184513	0	0.8295	0	0.001	0.9981
cs_ms_21_1	2	JHXW01	Fusobacterium perfoetens ATCC 29250	Bacteria	Fusobacteria	Fusobacteriia	Fusobacteriales	Fusobacteriaceae	Fusobacterium	Fusobacterium perfoetens	0.9427	0.5231	0	0.2014	4.96184513	0	0.9877	0	0.001	0.9981
cs_ms_24_1	2	JHXW01	Fusobacterium perfoetens ATCC 29250	Bacteria	Fusobacteria	Fusobacteriia	Fusobacteriales	Fusobacteriaceae	Fusobacterium	Fusobacterium perfoetens	0.8781	0.4536	0	0.1945	4.96184513	0	0.8314	0	0.0009	0.9981
SRR4295173_ms_22	2	ACDH02	Fusobacterium ulcerans ATCC 49185	Bacteria	Fusobacteria	Fusobacteriia	Fusobacteriales	Fusobacteriaceae	Fusobacterium	Fusobacterium ulcerans	0.8754	0.4232	0	0.1838	5.298317367	0	0.8263	0	0.0009	0.9981
ERR844076_ms_1	2	ACDH02	Fusobacterium ulcerans ATCC 49185	Bacteria	Fusobacteria	Fusobacteriia	Fusobacteriales	Fusobacteriaceae	Fusobacterium	Fusobacterium ulcerans	0.8796	0.4458	0	0.1918	5.11599581	0	0.8288	0	0.0009	0.9981
Fferm_ms_1	2	JRFF01	Mollicutes bacterium HR2	Bacteria	Tenericutes	Mollicutes					0.9248	0.5906	0	0.1903	0	0	1	0	0.001	0
HvCF_B6_ms_3	2	NC_007795.1	Staphylococcus aureus subsp. aureus NCTC 8325	Bacteria	Firmicutes	Bacilli	Bacillales	Staphylococcaceae	Staphylococcus	Staphylococcus aureus	0.9303	0.4655	0.2753	0.1876	2.813410717	0	0.8779	0.9992	0.9996	0.8631
SRR4295172_ms_9	3	ABFK02	Alistipes putredinis DSM 17216	Bacteria	Bacteroidetes	Bacteroidia	Bacteroidales	Rikenellaceae	Alistipes	Alistipes putredinis	1	0.362	0	0.1967	0	0.0018	0.6566	0	0.0011	0	1
HvCF_C1_ms_7	3	ABFK02	Alistipes putredinis DSM 17216	Bacteria	Bacteroidetes	Bacteroidia	Bacteroidales	Rikenellaceae	Alistipes	Alistipes putredinis	0.9927	0.3488	0	0.1931	0	0.001	0.6478	0	0.0011	0	0.9997
err843949_ms_3_1	3	BAKK01	Bacteroides faecichinchillae JCM 17102	Bacteria	Bacteroidetes	Bacteroidia	Bacteroidales	Bacteroidaceae	Bacteroides	Bacteroides faecichinchillae	0.987	0.5074	0	0.2293	0	0.0007	0.9741	0	0.0011	0	0.9995
HvCF_B6_ms_4	3	ARFR01	Bacteroides gallinarum DSM 18171 = JCM 13658	Bacteria	Bacteroidetes	Bacteroidia	Bacteroidales	Bacteroidaceae	Bacteroides	Bacteroides gallinarum	1	0.4907	0	0.2496	0	0.0021	0.9529	0	0.0009	0	1
ceaz01003514_1	3	ARFR01	Bacteroides gallinarum DSM 18171 = JCM 13658	Bacteria	Bacteroidetes	Bacteroidia	Bacteroidales	Bacteroidaceae	Bacteroides	Bacteroides gallinarum	1	0.4827	0	0.245	0	0.0023	0.9522	0	0.0009	0	1
cs_ms_28_1	3	AMET01	Capnocytophaga sp. oral taxon 332 str. F0381	Bacteria	Bacteroidetes	Flavobacteriia	Flavobacteriales	Flavobacteriaceae	Capnocytophaga	Capnocytophaga sp. oral taxon 332	0.997	0.4381	0	0.2029	0	0.0009	0.7675	0	0.0012	0	0.9994
SRR4295174_ms_11	3	ABZV01	Capnocytophaga sputigena ATCC 33612	Bacteria	Bacteroidetes	Flavobacteriia	Flavobacteriales	Flavobacteriaceae	Capnocytophaga	Capnocytophaga sputigena	0.9982	0.4222	0	0.2009	0	0.001	0.7539	0	0.0012	0	1
SRR4295175_ms_7	3	ABZV01	Capnocytophaga sputigena ATCC 33612	Bacteria	Bacteroidetes	Flavobacteriia	Flavobacteriales	Flavobacteriaceae	Capnocytophaga	Capnocytophaga sputigena	0.9982	0.4218	0	0.2008	0	0.001	0.7537	0	0.0012	0	1
HvCF_B5_ms_4	3	ABZV01	Capnocytophaga sputigena ATCC 33612	Bacteria	Bacteroidetes	Flavobacteriia	Flavobacteriales	Flavobacteriaceae	Capnocytophaga	Capnocytophaga sputigena	0.9982	0.4155	0	0.1956	0	0.001	0.7507	0	0.0011	0	1
HvCF_A9_ms_7	3	CP000312.1	Clostridium perfringens SM101	Bacteria	Firmicutes	Clostridia	Clostridiales	Clostridiaceae	Clostridium	Clostridium perfringens	0.9094	0.5487	0.3721	0.2392	1.771956842	0	0.9594	0.9996	0.9994	0.9676
err843913_ms_1_1	3	NZ_CP009574.1	Francisella sp. FSC1006	Bacteria	Proteobacteria	Gammaproteobacteria	Thiotrichales	Francisellaceae	Francisella		0.9878	0.5839	0	0.2158	0	0.0004	0.9976	0	0.0009	0	0.9992
HvCF_A6_ms_4	3	JHXW01	Fusobacterium perfoetens ATCC 29250	Bacteria	Fusobacteria	Fusobacteriia	Fusobacteriales	Fusobacteriaceae	Fusobacterium	Fusobacterium perfoetens	0.9412	0.6205	0	0.2405	3.9633163	0	0.9996	0	0.0011	0.9981
err843915_ms_1_1	3	JHXW01	Fusobacterium perfoetens ATCC 29250	Bacteria	Fusobacteria	Fusobacteriia	Fusobacteriales	Fusobacteriaceae	Fusobacterium	Fusobacterium perfoetens	0.9585	0.6249	0	0.2296	3.912023005	0	0.9992	0	0.001	0.9981
err843920_ms_1_1	3	JHXW01	Fusobacterium perfoetens ATCC 29250	Bacteria	Fusobacteria	Fusobacteriia	Fusobacteriales	Fusobacteriaceae	Fusobacterium	Fusobacterium perfoetens	0.9573	0.6237	0	0.2299	3.912023005	0	0.9992	0	0.001	0.9981
HvCF_B1_ms_8	3	ACRX01	Gemella morbillorum M424	Bacteria	Firmicutes	Bacilli	Bacillales		Gemella	Gemella morbillorum	0.9048	0.6683	0	0.2385	0	0	1	0	0.0011	0
ERR844063_ms_1	3	ACRX01	Gemella morbillorum M424	Bacteria	Firmicutes	Bacilli	Bacillales		Gemella	Gemella morbillorum	0.914	0.6298	0	0.2152	0	0	1	0	0.0009	0
ERR844038_ms_3	3	ACRX01	Gemella morbillorum M424	Bacteria	Firmicutes	Bacilli	Bacillales		Gemella	Gemella morbillorum	0.8964	0.6554	0	0.2352	0	0	1	0	0.001	0
ERR844018_ms_3	3	ACRX01	Gemella morbillorum M424	Bacteria	Firmicutes	Bacilli	Bacillales		Gemella	Gemella morbillorum	0.901	0.6648	0	0.2382	0	0	1	0	0.0011	0
eld241-t0_s_3_1	3	ACRX01	Gemella morbillorum M424	Bacteria	Firmicutes	Bacilli	Bacillales		Gemella	Gemella morbillorum	0.9041	0.6696	0	0.2394	0	0	1	0	0.001	0
err843963_ms_1_1	3	AGZO01	Parabacteroides goldsteinii CL02T12C30	Bacteria	Bacteroidetes	Bacteroidia	Bacteroidales	Porphyromonadaceae	Parabacteroides	Parabacteroides goldsteinii	0.9769	0.3861	0	0.2312	0	0.0009	0.7098	0	0.0011	0	1
ERR843976_ms_1	3	AGZO01	Parabacteroides goldsteinii CL02T12C30	Bacteria	Bacteroidetes	Bacteroidia	Bacteroidales	Porphyromonadaceae	Parabacteroides	Parabacteroides goldsteinii	0.9768	0.3856	0	0.2312	0	0.0009	0.7086	0	0.0011	0	1
err843961_ms_1_1	3	AGZO01	Parabacteroides goldsteinii CL02T12C30	Bacteria	Bacteroidetes	Bacteroidia	Bacteroidales	Porphyromonadaceae	Parabacteroides	Parabacteroides goldsteinii	0.9772	0.3866	0	0.2309	0	0.0009	0.71	0	0.0011	0	1
ERR844077_ms_3	3	AUAE01	Parabacteroides gordonii DSM 23371	Bacteria	Bacteroidetes	Bacteroidia	Bacteroidales	Porphyromonadaceae	Parabacteroides	Parabacteroides gordonii	0.9775	0.3902	0	0.2279	0	0.0008	0.7475	0	0.001	0	1
err843971_ms_1_1	3	AUAE01	Parabacteroides gordonii DSM 23371	Bacteria	Bacteroidetes	Bacteroidia	Bacteroidales	Porphyromonadaceae	Parabacteroides	Parabacteroides gordonii	0.9769	0.3858	0	0.2309	0	0.0009	0.7099	0	0.0011	0	1
HvCF_A5_ms_3	3	AVMD01	Peptoclostridium difficile P29	Bacteria	Firmicutes	Clostridia	Clostridiales	Peptostreptococcaceae	Peptoclostridium	Peptoclostridium difficile	0.9136	0.4773	0	0.2311	8.360189443	0	0.9499	0	0.001	0.9916
ERR844067_ms_2	3	JRNU01	Prevotella amnii DNF00058	Bacteria	Bacteroidetes	Bacteroidia	Bacteroidales	Prevotellaceae	Prevotella	Prevotella amnii	0.8972	0.5796	0	0.2282	2.847312268	0	0.9998	0	0.0009	0.9947
ERR844024_ms_1	3	JRNU01	Prevotella amnii DNF00058	Bacteria	Bacteroidetes	Bacteroidia	Bacteroidales	Prevotellaceae	Prevotella	Prevotella amnii	0.9058	0.5872	0	0.2286	2.830217835	0	0.9999	0	0.0009	0.9946
ERR844035_ms_3	3	JRNU01	Prevotella amnii DNF00058	Bacteria	Bacteroidetes	Bacteroidia	Bacteroidales	Prevotellaceae	Prevotella	Prevotella amnii	0.9058	0.5847	0	0.2267	2.780620894	0	0.9999	0	0.0009	0.9947
err843933_ms_1_1	3	JRNU01	Prevotella amnii DNF00058	Bacteria	Bacteroidetes	Bacteroidia	Bacteroidales	Prevotellaceae	Prevotella	Prevotella amnii	0.8999	0.5806	0	0.2277	2.847312268	0	0.9998	0	0.0009	0.9947
ERR844040_ms_1	3	ADWO01	Prevotella bryantii B14	Bacteria	Bacteroidetes	Bacteroidia	Bacteroidales	Prevotellaceae	Prevotella	Prevotella bryantii	0.9414	0.5877	0	0.2366	5.11599581	0	0.9999	0	0.0011	0.9966
eld314-t0_s_3_1	3	ADWO01	Prevotella bryantii B14	Bacteria	Bacteroidetes	Bacteroidia	Bacteroidales	Prevotellaceae	Prevotella	Prevotella bryantii	0.8918	0.5792	0	0.2299	2.847312268	0	0.9999	0	0.0009	0.9897
Sib2_ms_3	3	AHSJ01	Streptococcus mutans NLML9	Bacteria	Firmicutes	Bacilli	Lactobacillales	Streptococcaceae	Streptococcus	Streptococcus mutans	0.7222	0.5934	0	0.245	0	0	1	0	0.0009	0
SRR4295173_ms_15	4	JWKX01	archaeon GW2011_AR18	Archaea							0.8457	0.5634	0	0.2043	0	0	1	0	0.0009	0
Sib2_ms_2	4	JWKX01	archaeon GW2011_AR18	Archaea							0.9044	0.5837	0	0.1959	0	0	1	0	0.0007	0
HvCF_B3_ms_1	4	JWKX01	archaeon GW2011_AR18	Archaea							0.9218	0.5877	0	0.1903	0	0	1	0	0.0007	0
ERR844065_ms_3	4	JWKX01	archaeon GW2011_AR18	Archaea							0.8477	0.5659	0	0.205	0	0	1	0	0.0009	0
ERR844021_ms_1	4	JWKX01	archaeon GW2011_AR18	Archaea							0.8663	0.5662	0	0.2	0	0	1	0	0.0009	0
eld181-t3_s_1_1	4	JWKX01	archaeon GW2011_AR18	Archaea							0.8456	0.5621	0	0.2037	0	0	1	0	0.0009	0
Fferm_ms_10	4	AAVM02	Bacteroides caccae ATCC 43185	Bacteria	Bacteroidetes	Bacteroidia	Bacteroidales	Bacteroidaceae	Bacteroides	Bacteroides caccae	0.9883	0.538	0	0.2026	0	0.0005	0.9768	0	0.0007	0	1
ERR844044_ms_2	4	AAVM02	Bacteroides caccae ATCC 43185	Bacteria	Bacteroidetes	Bacteroidia	Bacteroidales	Bacteroidaceae	Bacteroides	Bacteroides caccae	1	0.5354	0	0.1806	0	0.0049	0.99	0	0.0006	0	1
Inf125_s_3	4	BAEX01	Myroides injenensis M09-0166	Bacteria	Bacteroidetes	Flavobacteriia	Flavobacteriales	Flavobacteriaceae	Myroides	Myroides injenensis	0.9104	0.5906	0	0.1969	0	0	1	0	0.0007	0
SRR4295172_ms_6	4	BAEX01	Myroides injenensis M09-0166	Bacteria	Bacteroidetes	Flavobacteriia	Flavobacteriales	Flavobacteriaceae	Myroides	Myroides injenensis	0.8483	0.565	0	0.2044	0	0	1	0	0.0008	0
SRR4295175_ms_5	4	CCEV01	Peptoclostridium difficile	Bacteria	Firmicutes	Clostridia	Clostridiales	Peptostreptococcaceae	Peptoclostridium		0.9837	0.512	0	0.2005	9.391862249	0	0.9677	0	0.0007	0.9916
err843931_ms_1_1	4	AVMD01	Peptoclostridium difficile P29	Bacteria	Firmicutes	Clostridia	Clostridiales	Peptostreptococcaceae	Peptoclostridium	Peptoclostridium difficile	0.944	0.5091	0	0.1934	4.96184513	0	0.9662	0	0.0007	0.9916
cdzn01024782_1	4	AVMD01	Peptoclostridium difficile P29	Bacteria	Firmicutes	Clostridia	Clostridiales	Peptostreptococcaceae	Peptoclostridium	Peptoclostridium difficile	0.9719	0.4792	0	0.1789	7.22658408	0	0.9655	0	0.0007	0.9916
SRR073436_s_2	4	ARDK01	Prevotella paludivivens DSM 17968 = JCM 13650	Bacteria	Bacteroidetes	Bacteroidia	Bacteroidales	Prevotellaceae	Prevotella	Prevotella paludivivens	0.9222	0.5748	0	0.1837	0	0	1	0	0.0007	0
HvCF_D5_ms_4	4	ARDK01	Prevotella paludivivens DSM 17968 = JCM 13650	Bacteria	Bacteroidetes	Bacteroidia	Bacteroidales	Prevotellaceae	Prevotella	Prevotella paludivivens	0.9349	0.5612	0	0.1702	0	0	1	0	0.0007	0
ERR844065_ms_4	4	ARDK01	Prevotella paludivivens DSM 17968 = JCM 13650	Bacteria	Bacteroidetes	Bacteroidia	Bacteroidales	Prevotellaceae	Prevotella	Prevotella paludivivens	0.9295	0.5759	0	0.1805	0	0	1	0	0.0007	0
ERR844016_ms_2	4	ARDK01	Prevotella paludivivens DSM 17968 = JCM 13650	Bacteria	Bacteroidetes	Bacteroidia	Bacteroidales	Prevotellaceae	Prevotella	Prevotella paludivivens	0.9094	0.5809	0	0.1924	0	0	1	0	0.0007	0
ERR844056_ms_3	4	ALTS01	Streptococcus agalactiae GB00614	Bacteria	Firmicutes	Bacilli	Lactobacillales	Streptococcaceae	Streptococcus	Streptococcus agalactiae	0.9299	0.5875	0	0.1862	0	0	1	0	0.0007	0
HvCF_E12_ms_1	4	ALUK01	Streptococcus agalactiae GB00901	Bacteria	Firmicutes	Bacilli	Lactobacillales	Streptococcaceae	Streptococcus	Streptococcus agalactiae	0.8832	0.5818	0	0.2025	0	0	1	0	0.0007	0
cs_ms_45_1	4	AWPE01	Streptococcus pyogenes SP7-LAU	Bacteria	Firmicutes	Bacilli	Lactobacillales	Streptococcaceae	Streptococcus	Streptococcus pyogenes	0.9967	0.4902	0	0.2001	0	0.0008	0.973	0	0.0008	0	0.9999
Sib1_ms_11	5	CP000312.1	Clostridium perfringens SM101	Bacteria	Firmicutes	Clostridia	Clostridiales	Clostridiaceae	Clostridium	Clostridium perfringens	0.9893	0.5848	0.4272	0.1765	0.755022584	0	0.985	1	0.9996	0.9821	0
HvCF_A12_ms_2	5	CP000312.1	Clostridium perfringens SM101	Bacteria	Firmicutes	Clostridia	Clostridiales	Clostridiaceae	Clostridium	Clostridium perfringens	0.9877	0.6044	0.4249	0.1826	0	0	0.9852	0.9999	0.9996	0	0
HvCF_C12_ms_12	5	JFKM01	Mycoplasma hyosynoviae	Bacteria	Tenericutes	Mollicutes	Mycoplasmatales	Mycoplasmataceae	Mycoplasma		0.872	0.5262	0	0.2125	3.101092789	0	0.9996	0	0.001	0.9952
Sib2_ms_4	5	BAEX01	Myroides injenensis M09-0166	Bacteria	Bacteroidetes	Flavobacteriia	Flavobacteriales	Flavobacteriaceae	Myroides	Myroides injenensis	0.9966	0.4894	0	0.2093	0	0.0008	0.9756	0	0.001	0	1
HvCF_C4_ms_1	5	BAEX01	Myroides injenensis M09-0166	Bacteria	Bacteroidetes	Flavobacteriia	Flavobacteriales	Flavobacteriaceae	Myroides	Myroides injenensis	0.9955	0.4901	0	0.2157	0	0.0008	0.9752	0	0.001	0	1
HvCF_A9_ms_6	5	BAEX01	Myroides injenensis M09-0166	Bacteria	Bacteroidetes	Flavobacteriia	Flavobacteriales	Flavobacteriaceae	Myroides	Myroides injenensis	0.9959	0.4865	0	0.213	0	0.0008	0.9755	0	0.001	0	1
HvCF_B1_ms_9	5	BAEX01	Myroides injenensis M09-0166	Bacteria	Bacteroidetes	Flavobacteriia	Flavobacteriales	Flavobacteriaceae	Myroides	Myroides injenensis	0.9962	0.4964	0	0.2128	0	0.0008	0.9775	0	0.001	0	1
ERR844012_ms_2	5	BAEX01	Myroides injenensis M09-0166	Bacteria	Bacteroidetes	Flavobacteriia	Flavobacteriales	Flavobacteriaceae	Myroides	Myroides injenensis	0.9979	0.4854	0	0.2122	0	0.0009	0.9749	0	0.001	0	1
eld245-t3_s_2_1	5	BAEX01	Myroides injenensis M09-0166	Bacteria	Bacteroidetes	Flavobacteriia	Flavobacteriales	Flavobacteriaceae	Myroides	Myroides injenensis	0.996	0.485	0	0.2126	0	0.0008	0.9759	0	0.001	0	1
eld195-t0_s_3_1	5	BAEX01	Myroides injenensis M09-0166	Bacteria	Bacteroidetes	Flavobacteriia	Flavobacteriales	Flavobacteriaceae	Myroides	Myroides injenensis	0.9966	0.4931	0	0.2115	0	0.0008	0.976	0	0.001	0	1
Sib1_ms_5	5	NZ_LN614756.1	Peptoclostridium difficile	Bacteria	Firmicutes	Clostridia	Clostridiales	Peptostreptococcaceae	Peptoclostridium		0.9876	0.5227	0	0.217	0	0.0006	0.9986	0	0.001	0	0.9997
Fferm_ms_2	5	NZ_LN614756.1	Peptoclostridium difficile	Bacteria	Firmicutes	Clostridia	Clostridiales	Peptostreptococcaceae	Peptoclostridium		0.9882	0.5185	0	0.2165	0	0.0006	0.9987	0	0.001	0	0.9997
eld251-t3_s_3_1	5	NZ_LN614756.1	Peptoclostridium difficile	Bacteria	Firmicutes	Clostridia	Clostridiales	Peptostreptococcaceae	Peptoclostridium		0.9886	0.5177	0	0.2151	0	0.0006	0.9984	0	0.001	0	0.9997
cear01029167_1	5	NZ_LN614756.1	Peptoclostridium difficile	Bacteria	Firmicutes	Clostridia	Clostridiales	Peptostreptococcaceae	Peptoclostridium		0.9798	0.5181	0	0.2148	0	0.0005	0.9983	0	0.001	0	0.9999
eld173-t3_s_1_1	5	NZ_LN614756.1	Peptoclostridium difficile	Bacteria	Firmicutes	Clostridia	Clostridiales	Peptostreptococcaceae	Peptoclostridium		0.9893	0.5074	0	0.2102	0	0.0006	0.9984	0	0.001	0	0.9999
eld200-t3_s_3_1	5	NZ_LN614756.1	Peptoclostridium difficile	Bacteria	Firmicutes	Clostridia	Clostridiales	Peptostreptococcaceae	Peptoclostridium		0.9956	0.5009	0	0.2058	0	0.0007	0.9956	0	0.001	0	0.9999
HvCF_A10_ms_12	5	AEUZ02	Streptococcus urinalis 2285-97	Bacteria	Firmicutes	Bacilli	Lactobacillales	Streptococcaceae	Streptococcus	Streptococcus urinalis	0.8148	0.5334	0	0.2185	1.966112856	0	0.9997	0	0.0011	0.9413
cs_ms_46_1	5	JOJG01	Streptomyces sp. NRRL WC-3683	Bacteria	Actinobacteria	Actinobacteria	Streptomycetales	Streptomycetaceae	Streptomyces		0.9986	0.2436	0	0.2179	0	0.0016	0.2673	0	0.001	0	1
Fferm_ms_11	6	JAGE01	[Clostridium] josui JCM 17888	Bacteria	Firmicutes	Clostridia	Clostridiales	Ruminococcaceae	Ruminiclostridium	[Clostridium] josui	0.9089	0.5242	0	0.164	0	0	1	0	0.0006	0
SRR4295173_s_14	6	JRGF01	Alistipes sp. 627	Bacteria	Bacteroidetes	Bacteroidia	Bacteroidales	Rikenellaceae	Alistipes		0.9999	0.3802	0	0.1709	0	0.0016	0.753	0	0.0006	0	1
HvCF_E3_ms_3	6	AQHY01	Bacteroides massiliensis B84634 = Timone 84634 = DSM 17679 = JCM 13223	Bacteria	Bacteroidetes	Bacteroidia	Bacteroidales	Bacteroidaceae	Bacteroides	Bacteroides massiliensis	0.9575	0.566	0	0.1572	0	0	1	0.0001	0.0005	0
ERR844029_ms_3	6	AQHY01	Bacteroides massiliensis B84634 = Timone 84634 = DSM 17679 = JCM 13223	Bacteria	Bacteroidetes	Bacteroidia	Bacteroidales	Bacteroidaceae	Bacteroides	Bacteroides massiliensis	0.9545	0.5577	0	0.1554	0	0	1	0.0001	0.0005	0
ERR844065_ms_1	6	CP000312.1	Clostridium perfringens SM101	Bacteria	Firmicutes	Clostridia	Clostridiales	Clostridiaceae	Clostridium	Clostridium perfringens	0.9497	0.4774	0.3416	0.1647	0.579818495	0	0.9899	0.9997	0.9993	0.9918
eld229-t3_s_3_1	6	CP000312.1	Clostridium perfringens SM101	Bacteria	Firmicutes	Clostridia	Clostridiales	Clostridiaceae	Clostridium	Clostridium perfringens	0.9402	0.4865	0.3903	0.182	0.653926467	0	0.9839	0.9999	0.9994	0.9756
Fferm_ms_9	6	NC_011297.1	Dictyoglomus thermophilum H-6-12	Bacteria	Dictyoglomi	Dictyoglomia	Dictyoglomales	Dictyoglomaceae	Dictyoglomus	Dictyoglomus thermophilum	0.784	0.4969	0	0.1848	0	0	1	0	0.001	0
eld298-t0_s_3_1	6	AVLM01	Peptoclostridium difficile P2	Bacteria	Firmicutes	Clostridia	Clostridiales	Peptostreptococcaceae	Peptoclostridium	Peptoclostridium difficile	0.9951	0.4669	0	0.1546	0	0.0006	0.9928	0	0.0006	0	0.9995
ERR844058_ms_2	6	CAMR01	Peptoclostridium difficile T6	Bacteria	Firmicutes	Clostridia	Clostridiales	Peptostreptococcaceae	Peptoclostridium	Peptoclostridium difficile	0.995	0.4681	0	0.1535	0	0.0006	0.9942	0	0.0006		0.9994
HvCF_E11_ms_4	6	AVKV01	Peptoclostridium difficile Y165	Bacteria	Firmicutes	Clostridia	Clostridiales	Peptostreptococcaceae	Peptoclostridium	Peptoclostridium difficile	0.9962	0.585	0	0.2011	0	0.0005	0.9995	0	0.0007	0	0.9993
HvCF_A7_ms_2	6	AVKV01	Peptoclostridium difficile Y165	Bacteria	Firmicutes	Clostridia	Clostridiales	Peptostreptococcaceae	Peptoclostridium	Peptoclostridium difficile	0.9963	0.585	0	0.2017	0	0.0006	0.9995	0	0.0007	0	0.9993
IAS_virus_KJ003983	6	JFBS01	Prevotella oryzae DSM 17970	Bacteria	Bacteroidetes	Bacteroidia	Bacteroidales	Prevotellaceae	Prevotella	Prevotella oryzae	0.9925	0.576	0	0.1815	7.211566733	0	0.9997	0	0.0006	0.9966	0
ERR844070_ms_1	6	AEQO01	Prevotella salivae DSM 15606	Bacteria	Bacteroidetes	Bacteroidia	Bacteroidales	Prevotellaceae	Prevotella	Prevotella salivae	0.9639	0.5386	0	0.1375	0	0	1	0.0001	0.0007	0	0
err843924_ms_3_1	6	AEQO01	Prevotella salivae DSM 15606	Bacteria	Bacteroidetes	Bacteroidia	Bacteroidales	Prevotellaceae	Prevotella	Prevotella salivae	0.9664	0.5412	0	0.1363	0	0	1	0.0001	0.0007	0	0
SRR4295175_s_4	6	AWUZ01	Prevotella sp. F0091	Bacteria	Bacteroidetes	Bacteroidia	Bacteroidales	Prevotellaceae	Prevotella		0.9633	0.5563	0	0.147	0	0	1	0	0.0007	0
ERR844030_ms_2	6	AWUZ01	Prevotella sp. F0091	Bacteria	Bacteroidetes	Bacteroidia	Bacteroidales	Prevotellaceae	Prevotella		0.9616	0.5811	0	0.1612	0	0	1	0	0.0007	0	0
ERR844034_ms_1	6	AWUZ01	Prevotella sp. F0091	Bacteria	Bacteroidetes	Bacteroidia	Bacteroidales	Prevotellaceae	Prevotella		0.9617	0.5608	0	0.1508	0	0	1	0	0.0007	0
ERR843986_ms_1	6	AWUZ01	Prevotella sp. F0091	Bacteria	Bacteroidetes	Bacteroidia	Bacteroidales	Prevotellaceae	Prevotella		0.9637	0.5659	0	0.1515	0	0	1	0	0.0007
cs_ms_27_1	6	AWUZ01	Prevotella sp. F0091	Bacteria	Bacteroidetes	Bacteroidia	Bacteroidales	Prevotellaceae	Prevotella		0.9601	0.5602	0	0.152	0	0	1	0	0.0006	0
HvCF_E4_ms_5	6	AJIN01	Prevotella sp. oral taxon 306 str. F0472	Bacteria	Bacteroidetes	Bacteroidia	Bacteroidales	Prevotellaceae	Prevotella	Prevotella sp. oral taxon 306	0.9519	0.5048	0	0.1307	0	0	1	0	0.0005	0
Fferm_ms_8	6	JADN01	Tenacibaculum sp. 47A_GOM-205m	Bacteria	Bacteroidetes	Flavobacteriia	Flavobacteriales	Flavobacteriaceae	Tenacibaculum		0.999	0.4757	0	0.1615	0	0.0008	0.9817	0	0.0006	0	1
cs_ms_22_1	6	JADN01	Tenacibaculum sp. 47A_GOM-205m	Bacteria	Bacteroidetes	Flavobacteriia	Flavobacteriales	Flavobacteriaceae	Tenacibaculum		0.999	0.4757	0	0.1613	0	0.0008	0.9818	0	0.0006	0	1
HvCF_E4_ms_4	7	AAVM02	Bacteroides caccae ATCC 43185	Bacteria	Bacteroidetes	Bacteroidia	Bacteroidales	Bacteroidaceae	Bacteroides	Bacteroides caccae	0.9756	0.4562	0	0.184	0	0.0005	0.8086	0	0.0008	0	1
ERR844077_ms_1	7	NZ_CM001167.1	Bacteroides coprosuis DSM 18011	Bacteria	Bacteroidetes	Bacteroidia	Bacteroidales	Bacteroidaceae	Bacteroides	Bacteroides coprosuis	0.9794	0.5692	0	0.1883	4.96184513	0	0.8982	0	0.0007	0.9938
err843949_ms_2_1	7	NZ_CM001167.1	Bacteroides coprosuis DSM 18011	Bacteria	Bacteroidetes	Bacteroidia	Bacteroidales	Bacteroidaceae	Bacteroides	Bacteroides coprosuis	0.9789	0.5714	0	0.1903	4.96184513	0	0.9895	0	0.0007	0.9938
Inf125_s_2	7	JACZ01	Borrelia coriaceae ATCC 43381	Bacteria	Spirochaetes	Spirochaetia	Spirochaetales	Borreliaceae	Borrelia	Borrelia coriaceae	0.9941	0.4833	0	0.18	0	0.0006	0.8287	0	0.0007	0	0.9972
eld235-t6_s_1_1	7	JACZ01	Borrelia coriaceae ATCC 43381	Bacteria	Spirochaetes	Spirochaetia	Spirochaetales	Borreliaceae	Borrelia	Borrelia coriaceae	0.9946	0.4829	0	0.1802	0	0.0006	0.8267	0	0.0007	0	0.9972
cs_ms_17_1	7	JACZ01	Borrelia coriaceae ATCC 43381	Bacteria	Spirochaetes	Spirochaetia	Spirochaetales	Borreliaceae	Borrelia	Borrelia coriaceae	0.9942	0.4863	0	0.1825	0	0.0006	0.8261	0	0.0007	0	0.9972
Sib2_ms_1	7	ATTF01	Candidatus Pelagibacter ubique HIMB058	Bacteria	Proteobacteria	Alphaproteobacteria			Candidatus Pelagibacter	Candidatus Pelagibacter ubique	0.9961	0.3833	0	0.1556	0	0.0008	0.7371	0	0.0007	0	1
HvCF_A10_ms_8	7	ATTF01	Candidatus Pelagibacter ubique HIMB058	Bacteria	Proteobacteria	Alphaproteobacteria			Candidatus Pelagibacter	Candidatus Pelagibacter ubique	0.9958	0.3946	0	0.1651	0	0.0008	0.7511	0	0.0007	0	1
ERR844029_ms_2	7	ATTF01	Candidatus Pelagibacter ubique HIMB058	Bacteria	Proteobacteria	Alphaproteobacteria			Candidatus Pelagibacter	Candidatus Pelagibacter ubique	0.9967	0.3918	0	0.1546	0	0.0008	0.7421	0	0.0006	0	1
ERR844002_ms_1	7	ATTF01	Candidatus Pelagibacter ubique HIMB058	Bacteria	Proteobacteria	Alphaproteobacteria			Candidatus Pelagibacter	Candidatus Pelagibacter ubique	0.9959	0.3957	0	0.1619	0	0.0008	0.7532	0	0.0007	0	1
eld195-t0_s_1_1	7	ATTF01	Candidatus Pelagibacter ubique HIMB058	Bacteria	Proteobacteria	Alphaproteobacteria			Candidatus Pelagibacter	Candidatus Pelagibacter ubique	0.9961	0.405	0	0.1649	0	0.0008	0.7557	0	0.0007	0	1
HvCF_C12_ms_7	7	ATLG01	Cellulophaga baltica 4	Bacteria	Bacteroidetes	Flavobacteriia	Flavobacteriales	Flavobacteriaceae	Cellulophaga	Cellulophaga baltica	0.9817	0.4947	0.4581	0.1632	1.660731207	0	0.9866	1	0.9995	0.9989
ERR844016_ms_3	7	JRMA01	Clostridium butyricum	Bacteria	Firmicutes	Clostridia	Clostridiales	Clostridiaceae	Clostridium		0.9944	0.5483	0	0.1861	0.616186139	0.0005	0.8482	0	0.0008	0.9851	1
HvCF_C7_ms_5	7	ACDK02	Clostridium sp. 7_2_43FAA	Bacteria	Firmicutes	Clostridia	Clostridiales	Clostridiaceae	Clostridium		0.9996	0.5331	0	0.1443	0	0.0008	0.9956	0	0.0007	0	1
ERR844054_ms_1	7	AEKJ01	Lactobacillus iners LEAF 2062A-h1	Bacteria	Firmicutes	Bacilli	Lactobacillales	Lactobacillaceae	Lactobacillus	Lactobacillus iners	0.9911	0.4722	0	0.1692	0	0.0005	0.8298	0	0.0007	0	1
SRX020504_s_3	7	BAEX01	Myroides injenensis M09-0166	Bacteria	Bacteroidetes	Flavobacteriia	Flavobacteriales	Flavobacteriaceae	Myroides	Myroides injenensis	0.9636	0.5647	0	0.151	0	0	1	0	0.0007	0
SRR073438_s_2	7	BAEX01	Myroides injenensis M09-0166	Bacteria	Bacteroidetes	Flavobacteriia	Flavobacteriales	Flavobacteriaceae	Myroides	Myroides injenensis	0.9775	0.622	0	0.163	0	0	1	0	0.0007	0
SRR4295172_ms_4	7	BAEX01	Myroides injenensis M09-0166	Bacteria	Bacteroidetes	Flavobacteriia	Flavobacteriales	Flavobacteriaceae	Myroides	Myroides injenensis	0.9654	0.6111	0	0.1727	0	0	1	0	0.0007	0
ERR844046_ms_1	7	BAEX01	Myroides injenensis M09-0166	Bacteria	Bacteroidetes	Flavobacteriia	Flavobacteriales	Flavobacteriaceae	Myroides	Myroides injenensis	0.975	0.6247	0	0.168	0	0	1	0	0.0006	0
ERR844047_ms_3	7	BAEX01	Myroides injenensis M09-0166	Bacteria	Bacteroidetes	Flavobacteriia	Flavobacteriales	Flavobacteriaceae	Myroides	Myroides injenensis	0.9812	0.626	0	0.1588	0	0	1	0	0.0007	0	0
ERR843978_ms_1	7	BAEX01	Myroides injenensis M09-0166	Bacteria	Bacteroidetes	Flavobacteriia	Flavobacteriales	Flavobacteriaceae	Myroides	Myroides injenensis	0.9825	0.6363	0	0.1615	0	0	1	0	0.0007	0
ERR844016_ms_1	7	BAEX01	Myroides injenensis M09-0166	Bacteria	Bacteroidetes	Flavobacteriia	Flavobacteriales	Flavobacteriaceae	Myroides	Myroides injenensis	0.9716	0.6194	0	0.1699	0	0	1	0	0.0007	0
eld298-t0_s_4_1	7	BAEX01	Myroides injenensis M09-0166	Bacteria	Bacteroidetes	Flavobacteriia	Flavobacteriales	Flavobacteriaceae	Myroides	Myroides injenensis	0.9816	0.6306	0	0.1602	0	0	1	0	0.0007	0
SRR073435_s_1	7	ADEJ01	Peptoclostridium difficile 6534	Bacteria	Firmicutes	Clostridia	Clostridiales	Peptostreptococcaceae	Peptoclostridium	Peptoclostridium difficile	0.9963	0.5044	0	0.162	0	0.0006	0.9914	0	0.0007	0	0.9991
ERR844059_ms_1	7	AVID01	Peptoclostridium difficile CD181	Bacteria	Firmicutes	Clostridia	Clostridiales	Peptostreptococcaceae	Peptoclostridium	Peptoclostridium difficile	0.9952	0.4611	0	0.156	0	0.0006	0.9732	0	0.0006	0	0.9999
err843926_ms_1_1	7	AVKM01	Peptoclostridium difficile F152	Bacteria	Firmicutes	Clostridia	Clostridiales	Peptostreptococcaceae	Peptoclostridium	Peptoclostridium difficile	0.9948	0.4737	0	0.1533	0	0.0005	0.9844	0	0.0007	0	1
eld251-t3_s_2_1	7	AVLM01	Peptoclostridium difficile P2	Bacteria	Firmicutes	Clostridia	Clostridiales	Peptostreptococcaceae	Peptoclostridium	Peptoclostridium difficile	0.9966	0.4975	0	0.1585	0	0.0006	0.9743	0	0.0007	0	0.9991
ERR844077_ms_2	7	AVLJ01	Peptoclostridium difficile Y384	Bacteria	Firmicutes	Clostridia	Clostridiales	Peptostreptococcaceae	Peptoclostridium	Peptoclostridium difficile	0.9803	0.4714	0	0.1513	6.214608098	0	0.9903	0	0.0005	0.9916
HvCF_A4_ms_2	7	NC_007795.1	Staphylococcus aureus subsp. aureus NCTC 8325	Bacteria	Firmicutes	Bacilli	Bacillales	Staphylococcaceae	Staphylococcus	Staphylococcus aureus	0.9791	0.5524	0.3771	0.1691	0	0	0.9306	0.9996	0.9997	0
ERR844036_ms_3	7	NC_007795.1	Staphylococcus aureus subsp. aureus NCTC 8325	Bacteria	Firmicutes	Bacilli	Bacillales	Staphylococcaceae	Staphylococcus	Staphylococcus aureus	0.981	0.5939	0.3992	0.1894	0	0	0.8949	0.9996	0.9997	0
ERR844044_ms_1	7	NC_007795.1	Staphylococcus aureus subsp. aureus NCTC 8325	Bacteria	Firmicutes	Bacilli	Bacillales	Staphylococcaceae	Staphylococcus	Staphylococcus aureus	0.981	0.5727	0.3904	0.1776	0	0	0.9326	0.9997	0.9997	0
ERR843993_ms_1	7	NC_007795.1	Staphylococcus aureus subsp. aureus NCTC 8325	Bacteria	Firmicutes	Bacilli	Bacillales	Staphylococcaceae	Staphylococcus	Staphylococcus aureus	0.9802	0.5657	0.392	0.1757	0	0	0.9332	0.9997	0.9997	0
ERR844002_ms_3	7	NC_007795.1	Staphylococcus aureus subsp. aureus NCTC 8325	Bacteria	Firmicutes	Bacilli	Bacillales	Staphylococcaceae	Staphylococcus	Staphylococcus aureus	0.9756	0.5778	0.3981	0.1899	0	0	0.8902	0.9997	0.9997	0
cs_ms_23_1	7	NC_007795.1	Staphylococcus aureus subsp. aureus NCTC 8325	Bacteria	Firmicutes	Bacilli	Bacillales	Staphylococcaceae	Staphylococcus	Staphylococcus aureus	0.9788	0.5651	0.3875	0.1774	0	0	0.8818	0.9997	0.9997	0
HvCF_D4_ms_4	7	JMBJ01	Streptococcus agalactiae	Bacteria	Firmicutes	Bacilli	Lactobacillales	Streptococcaceae	Streptococcus		0.9942	0.5023	0	0.1836	0	0.0006	0.8393	0	0.0007	0	0.9972
ERR844029_ms_1	7	JMBJ01	Streptococcus agalactiae	Bacteria	Firmicutes	Bacilli	Lactobacillales	Streptococcaceae	Streptococcus		0.9929	0.4796	0	0.154	0	0.0005	0.8376	0	0.0007	0	0.9999
ERR844061_ms_3	7	AEUU02	Streptococcus porcinus str. Jelinkova 176	Bacteria	Firmicutes	Bacilli	Lactobacillales	Streptococcaceae	Streptococcus	Streptococcus porcinus	0.9839	0.4508	0	0.1635	0	0.0005	0.8174	0	0.0007	0	1
SRR073439_s_2	8	ATLG01	Cellulophaga baltica 4	Bacteria	Bacteroidetes	Flavobacteriia	Flavobacteriales	Flavobacteriaceae	Cellulophaga	Cellulophaga baltica	0.8933	0.4197	0.3827	0.1617	0	0	0.998	1	0.9995	0
cs_ms_40_1	8	ATLG01	Cellulophaga baltica 4	Bacteria	Bacteroidetes	Flavobacteriia	Flavobacteriales	Flavobacteriaceae	Cellulophaga	Cellulophaga baltica	0.8997	0.4215	0.373	0.1592	0	0	0.9987	1	0.9995	0
eld314-t0_s_1_1	8	ADWO01	Prevotella bryantii B14	Bacteria	Bacteroidetes	Bacteroidia	Bacteroidales	Prevotellaceae	Prevotella	Prevotella bryantii	0.9995	0.4903	0	0.1717	3.863232841	0.0008	1	0	0.0007	0.9966	0.9959
ERR844050_ms_2	8	ACBX02	Prevotella copri DSM 18205	Bacteria	Bacteroidetes	Bacteroidia	Bacteroidales	Prevotellaceae	Prevotella	Prevotella copri	1	0.3873	0	0.1636	3.863232841	0.0014	0.9931	0	0.0007	0.9966	0.9999
eld241-t0_s_1_1	8	JRNJ01	Prevotella histicola JCM 15637 = DNF00424	Bacteria	Bacteroidetes	Bacteroidia	Bacteroidales	Prevotellaceae	Prevotella	Prevotella histicola	0.9996	0.44	0	0.1739	4.96184513	0.0009	0.9996	0	0.0007	0.9966	1
HvCF_E11_ms_3	8	JFBS01	Prevotella oryzae DSM 17970	Bacteria	Bacteroidetes	Bacteroidia	Bacteroidales	Prevotellaceae	Prevotella	Prevotella oryzae	0.9996	0.4691	0	0.1783	4.96184513	0.0008	0.9999	0	0.0007	0.9966	0.9992
ERR844003_ms_1	8	AFPY01	Prevotella pallens ATCC 700821	Bacteria	Bacteroidetes	Bacteroidia	Bacteroidales	Prevotellaceae	Prevotella	Prevotella pallens	0.9991	0.5504	0	0.1922	15.98706739	0	0.9895	0	0.0008	0.9966	0
ERR975271_s_1	8	ARDK01	Prevotella paludivivens DSM 17968 = JCM 13650	Bacteria	Bacteroidetes	Bacteroidia	Bacteroidales	Prevotellaceae	Prevotella	Prevotella paludivivens	0.8816	0.5148	0	0.1883	1.714798428	0	1	0	0.0008	0.9966
ERR844070_ms_2	8	ARDK01	Prevotella paludivivens DSM 17968 = JCM 13650	Bacteria	Bacteroidetes	Bacteroidia	Bacteroidales	Prevotellaceae	Prevotella	Prevotella paludivivens	0.9995	0.4914	0	0.1825	4.96184513	0.0008	0.9999	0	0.0008	0.9966	0.9982
ERR975114_s_1	8	ARDK01	Prevotella paludivivens DSM 17968 = JCM 13650	Bacteria	Bacteroidetes	Bacteroidia	Bacteroidales	Prevotellaceae	Prevotella	Prevotella paludivivens	0.8247	0.4857	0	0.1703	0	0	1	0	0.0008	0
ERR844019_ms_1	8	ARDK01	Prevotella paludivivens DSM 17968 = JCM 13650	Bacteria	Bacteroidetes	Bacteroidia	Bacteroidales	Prevotellaceae	Prevotella	Prevotella paludivivens	1	0.4904	0	0.1711	4.96184513	0.0015	1	0	0.0007	0.9966	0.9993
err843924_ms_2_1	8	ARDK01	Prevotella paludivivens DSM 17968 = JCM 13650	Bacteria	Bacteroidetes	Bacteroidia	Bacteroidales	Prevotellaceae	Prevotella	Prevotella paludivivens	0.9996	0.4929	0	0.1812	4.96184513	0.0008	0.9999	0	0.0008	0.9966	0.9982
ERR975093_s_1	9	JRNF01	Prevotella bivia DNF00188	Bacteria	Bacteroidetes	Bacteroidia	Bacteroidales	Prevotellaceae	Prevotella	Prevotella bivia	0.9845	0.4616	0	0.2008	0.616186139	0.0006	0.9553	0	0.0008	0.9189	0.9994
ERR975151_s_1	9	JRNF01	Prevotella bivia DNF00188	Bacteria	Bacteroidetes	Bacteroidia	Bacteroidales	Prevotellaceae	Prevotella	Prevotella bivia	0.9886	0.4643	0	0.1956	0.634878272	0.0006	0.9604	0	0.0008	0.9869	0.9994
ERR975207_s_1	9	JRNF01	Prevotella bivia DNF00188	Bacteria	Bacteroidetes	Bacteroidia	Bacteroidales	Prevotellaceae	Prevotella	Prevotella bivia	0.9834	0.4568	0	0.2019	0	0.0006	0.9585	0	0.0008	0	0.9994
cdzh01002743_1	9	AZJG01	Prevotella oralis CC98A	Bacteria	Bacteroidetes	Bacteroidia	Bacteroidales	Prevotellaceae	Prevotella	Prevotella oralis	0.9113	0.3169	0	0.1948	0	0.0006	0.6258	0	0.0008	0	0.9999
Fdyn_ms_11	9	AZHT01	Prevotella sp. HJM029	Bacteria	Bacteroidetes	Bacteroidia	Bacteroidales	Prevotellaceae	Prevotella		0.9629	0.3718	0	0.1904	0	0.0006	0.7622	0	0.0008	0	0.9999
ERR975045_s_1	9	ATZN01	Proteobacteria bacterium JGI 0000113-L05	Bacteria	Proteobacteria						0.8483	0.5503	0	0.197	0	0	1	0	0.0009	0	0
HvCF_A1_ms_1	10	NZ_CM000715.1	Bacillus cereus ATCC 10876	Bacteria	Firmicutes	Bacilli	Bacillales	Bacillaceae	Bacillus	Bacillus cereus	0.9891	0.4776	0	0.1816	0	0.0005	0.8228	0	0.0008	0	1
ERR844025_ms_1	10	NC_011772.1	Bacillus cereus G9842	Bacteria	Firmicutes	Bacilli	Bacillales	Bacillaceae	Bacillus	Bacillus cereus	0.9923	0.5241	0	0.1821	0	0.0005	0.8489	0	0.0008	0	0.9999
ERR844072_ms_1	10	AAJM01	Bacillus thuringiensis serovar israelensis ATCC 35646	Bacteria	Firmicutes	Bacilli	Bacillales	Bacillaceae	Bacillus	Bacillus thuringiensis	0.9834	0.5088	0.3514	0.1682	2.882403588	0	0.8536	0.9995	0.9992	0.9784
SRR073438_s_6	10	JNHM01	Bacteroides vulgatus str. 3975 RP4	Bacteria	Bacteroidetes	Bacteroidia	Bacteroidales	Bacteroidaceae	Bacteroides	Bacteroides vulgatus	0.978	0.3338	0	0.1672	0	0.0007	0.7165	0	0.0008	0	0.9999
eld200-t3_s_1_1	10	ATLG01	Cellulophaga baltica 4	Bacteria	Bacteroidetes	Flavobacteriia	Flavobacteriales	Flavobacteriaceae	Cellulophaga	Cellulophaga baltica	0.9907	0.526	0.473	0.1697	2.764620553	0	0.8555	1	0.9995	0.9977
HvCF_C2_ms_6	10	BAEX01	Myroides injenensis M09-0166	Bacteria	Bacteroidetes	Flavobacteriia	Flavobacteriales	Flavobacteriaceae	Myroides	Myroides injenensis	0.9686	0.6115	0	0.1694	0	0	1	0	0.0008	0
ERR844068_ms_1	10	BAEX01	Myroides injenensis M09-0166	Bacteria	Bacteroidetes	Flavobacteriia	Flavobacteriales	Flavobacteriaceae	Myroides	Myroides injenensis	0.9667	0.622	0	0.1768	0	0	1	0	0.0008	0
ERR844036_ms_2	10	BAEX01	Myroides injenensis M09-0166	Bacteria	Bacteroidetes	Flavobacteriia	Flavobacteriales	Flavobacteriaceae	Myroides	Myroides injenensis	0.9651	0.6163	0	0.1756	0	0	1	0	0.0008	0
ERR844020_ms_1	10	BAEX01	Myroides injenensis M09-0166	Bacteria	Bacteroidetes	Flavobacteriia	Flavobacteriales	Flavobacteriaceae	Myroides	Myroides injenensis	0.9572	0.6027	0	0.176	0	0	1	0	0.0009	0
err843949_ms_1_1	10	BAEX01	Myroides injenensis M09-0166	Bacteria	Bacteroidetes	Flavobacteriia	Flavobacteriales	Flavobacteriaceae	Myroides	Myroides injenensis	0.9751	0.6338	0	0.1725	0	0	1	0	0.0008	0
SRR073438_s_5	10	ADEJ01	Peptoclostridium difficile 6534	Bacteria	Firmicutes	Clostridia	Clostridiales	Peptostreptococcaceae	Peptoclostridium	Peptoclostridium difficile	0.9976	0.4129	0	0.1609	0.867500568	0.0008	0.8247	0	0.0007	0.9844	0.9995
cs_ms_25_1	10	JHDX01	Staphylococcus aureus SA6-LAU	Bacteria	Firmicutes	Bacilli	Bacillales	Staphylococcaceae	Staphylococcus	Staphylococcus aureus	0.9967	0.5499	0	0.1743	0	0.0005	0.8912	0	0.0009	0	0.9993
HvCF_A4_ms_1	10	NC_007795.1	Staphylococcus aureus subsp. aureus NCTC 8325	Bacteria	Firmicutes	Bacilli	Bacillales	Staphylococcaceae	Staphylococcus	Staphylococcus aureus	0.9744	0.5531	0.3574	0.1744	0	0	0.9128	0.9995	0.9997	0
HvCF_B2_ms_1	10	NC_007795.1	Staphylococcus aureus subsp. aureus NCTC 8325	Bacteria	Firmicutes	Bacilli	Bacillales	Staphylococcaceae	Staphylococcus	Staphylococcus aureus	0.9747	0.5554	0.3589	0.1753	0	0	0.902	0.9995	0.9997	0	0
ERR844058_ms_4	10	NC_007795.1	Staphylococcus aureus subsp. aureus NCTC 8325	Bacteria	Firmicutes	Bacilli	Bacillales	Staphylococcaceae	Staphylococcus	Staphylococcus aureus	0.9728	0.5398	0.3476	0.1686	0	0	0.9065	0.9995	0.9997
ERR844071_ms_2	10	NC_007795.1	Staphylococcus aureus subsp. aureus NCTC 8325	Bacteria	Firmicutes	Bacilli	Bacillales	Staphylococcaceae	Staphylococcus	Staphylococcus aureus	0.9651	0.5195	0.3321	0.1654	0	0	0.8979	0.9995	0.9997	0
ERR844030_ms_1	10	NC_007795.1	Staphylococcus aureus subsp. aureus NCTC 8325	Bacteria	Firmicutes	Bacilli	Bacillales	Staphylococcaceae	Staphylococcus	Staphylococcus aureus	0.9781	0.5639	0.3614	0.1749	0	0	0.9044	0.9995	0.9997	0
ERR844035_ms_1	10	NC_007795.1	Staphylococcus aureus subsp. aureus NCTC 8325	Bacteria	Firmicutes	Bacilli	Bacillales	Staphylococcaceae	Staphylococcus	Staphylococcus aureus	0.9713	0.5602	0.3555	0.1818	0	0	0.9052	0.9994	0.9997	0
ERR844043_ms_3	10	NC_007795.1	Staphylococcus aureus subsp. aureus NCTC 8325	Bacteria	Firmicutes	Bacilli	Bacillales	Staphylococcaceae	Staphylococcus	Staphylococcus aureus	0.977	0.5567	0.3549	0.1721	0	0	0.8958	0.9996	0.9997	0
ERR844047_ms_2	10	NC_007795.1	Staphylococcus aureus subsp. aureus NCTC 8325	Bacteria	Firmicutes	Bacilli	Bacillales	Staphylococcaceae	Staphylococcus	Staphylococcus aureus	0.9794	0.5638	0.3591	0.1724	0	0	0.9037	0.9995	0.9997	0
ERR843977_ms_1	10	NC_007795.1	Staphylococcus aureus subsp. aureus NCTC 8325	Bacteria	Firmicutes	Bacilli	Bacillales	Staphylococcaceae	Staphylococcus	Staphylococcus aureus	0.9777	0.5482	0.3499	0.1662	0	0	0.9291	0.9995	0.9997	0	0
ERR844002_ms_2	10	NC_007795.1	Staphylococcus aureus subsp. aureus NCTC 8325	Bacteria	Firmicutes	Bacilli	Bacillales	Staphylococcaceae	Staphylococcus	Staphylococcus aureus	0.9684	0.5413	0.3546	0.1755	0	0	0.8981	0.9995	0.9997	0
ERR844018_ms_4	10	NC_007795.1	Staphylococcus aureus subsp. aureus NCTC 8325	Bacteria	Firmicutes	Bacilli	Bacillales	Staphylococcaceae	Staphylococcus	Staphylococcus aureus	0.9668	0.5214	0.3397	0.1655	0	0	0.893	0.9996	0.9997	0
cs_ms_18_1	10	NC_007795.1	Staphylococcus aureus subsp. aureus NCTC 8325	Bacteria	Firmicutes	Bacilli	Bacillales	Staphylococcaceae	Staphylococcus	Staphylococcus aureus	0.9663	0.5554	0.3505	0.1844	0	0	0.8869	0.9995	0.9997	0
eld175-t0_s_1_1	10	NC_007795.1	Staphylococcus aureus subsp. aureus NCTC 8325	Bacteria	Firmicutes	Bacilli	Bacillales	Staphylococcaceae	Staphylococcus	Staphylococcus aureus	0.9797	0.5489	0.3548	0.1638	0	0	0.8917	0.9996	0.9997	0
