## Supplementary material for "A network-based integrated framework for predicting virus-host interactions": Additional_file_10.csv

	hostNCBIName	hostName	hostSuperkingdom	hostPhylum	hostClass	hostOrder	hostFamily	hostGenus	hostSpecies	score	WIsH_val	posSV_val	negSV_val	crispr_val	blast_val	WIsH_pct	posSV_pct	negSV_pct	crispr_pct	blast_pct	acc_genus	acc_family	acc_order	acc_class	acc_phylum
Ga0051081_1000024	ABFK02	Alistipes putredinis DSM 17216	Bacteria	Bacteroidetes	Bacteroidia	Bacteroidales	Rikenellaceae	Alistipes	Alistipes putredinis	1.0	-1.3619999999999999	0.0	0.2045	0.0	0.5396	1.0		0.0	0.0028	1.0	0.6178767828021949	0.7300855948765943	0.7555534746936075	0.8401713231634109	0.8545265446078735
Ga0051081_1002256	FP929046.1	Faecalibacterium prausnitzii SL3/3	Bacteria	Firmicutes	Clostridia	Clostridiales	Ruminococcaceae	Faecalibacterium	Faecalibacterium prausnitzii	1.0	-1.3709	0.0	0.1463	0.0	0.7526	1.0		0.0		1.0	0.6178767828021949	0.7300855948765943	0.7555534746936075	0.8401713231634109	0.8545265446078735
SRS011140_Baylor_scaffold_52216	AEQO01	Prevotella salivae DSM 15606	Bacteria	Bacteroidetes	Bacteroidia	Bacteroidales	Prevotellaceae	Prevotella	Prevotella salivae	0.8877	-1.3827	0.0	0.0908	4.8283	0.0	0.7047		0.0	0.9944		0.6173796920865253	0.7299170858414061	0.7553648923059315	0.8400539402544673	0.8545405291881351
SRS011140_Baylor_scaffold_54981	ACUO01	Fusobacterium nucleatum subsp. animalis 11_3_2	Bacteria	Fusobacteria	Fusobacteriia	Fusobacteriales	Fusobacteriaceae	Fusobacterium	Fusobacterium nucleatum	0.9946	-1.1907	0.0	0.0756	2.8647	0.0	1.0		0.0	0.9415		0.6178284996731479	0.7300733865375554	0.7555394040657621	0.8401666780918771	0.8545385397462391
SRS011239_Baylor_scaffold_30396	ABWP01	[Clostridium] hiranonis DSM 13275	Bacteria	Firmicutes	Clostridia	Clostridiales	Peptostreptococcaceae	Peptoclostridium	[Clostridium] hiranonis	0.9366	-1.364	0.0	0.1085	6.2146	0.0	0.7632		0.0	0.9916		0.6175981300376473	0.7299656498374546	0.7554228798321531	0.8400850328924113	0.854529487373188
SRS011271_WUGC_scaffold_14443	FP929044.1	[Eubacterium] siraeum 70/3	Bacteria	Firmicutes	Clostridia	Clostridiales	Ruminococcaceae	Ruminiclostridium	[Eubacterium] siraeum	0.7807	-1.3949	0.0	0.0765	2.8647	0.0	0.3844		0.0	0.9889		0.6170341680756173	0.7298449838265322	0.7552779309468346	0.8399977177119726	0.8545106486244924
SRS011343_Baylor_scaffold_55508	ACDC03	Fusobacterium periodonticum 2_1_31	Bacteria	Fusobacteria	Fusobacteriia	Fusobacteriales	Fusobacteriaceae	Fusobacterium	Fusobacterium periodonticum	0.9986	-1.3069	0.0	0.1327	13.9559	0.0	0.9833		0.0	0.9526		0.6178767828021949	0.7300855948765943	0.7555534746936075	0.8401713231634109	0.8545265446078735
SRS011405_WUGC_scaffold_24095	ADLN01	[Clostridium] hathewayi WAL-18680	Bacteria	Firmicutes	Clostridia	Clostridiales	Lachnospiraceae	Lachnoclostridium	[Clostridium] hathewayi	1.0	-1.3880000000000001	0.0	0.1475	0.0	0.9781	0.7326		0.0	0.0028	1.0	0.6178767828021949	0.7300855948765943	0.7555534746936075	0.8401713231634109	0.8545265446078735
SRS013164_Baylor_scaffold_26422	ABKW02	Clostridium sporogenes ATCC 15579	Bacteria	Firmicutes	Clostridia	Clostridiales	Clostridiaceae	Clostridium	Clostridium sporogenes	0.914	-1.2713	0.0	0.1199	1.5606	0.0	0.9972		0.0	0.9777		0.6174777877494364	0.7299153728733654	0.7553682756170876	0.8400336726742268	0.8545087846010828
SRS013170_Baylor_scaffold_140595	ADVM01	Peptoclostridium difficile NAP07	Bacteria	Firmicutes	Clostridia	Clostridiales	Peptostreptococcaceae	Peptoclostridium	Peptoclostridium difficile	0.8202	-1.3843	0.0	0.1239	4.9618	0.0	0.5961		0.0	0.9916		0.6171413621184357	0.7298628471002145	0.7553004457461472	0.8400056110937694	0.854506985019711
SRS013800_Baylor_scaffold_15724	ADNX01	Peptoclostridium difficile NAP08	Bacteria	Firmicutes	Clostridia	Clostridiales	Peptostreptococcaceae	Peptoclostridium	Peptoclostridium difficile	0.8211	-1.2994	0.0	0.0999	0.0	0.0	1.0		0.0	0.0028		0.6171413621184357	0.7298628471002145	0.7553004457461472	0.8400056110937694	0.854506985019711
SRS013818_Baylor_scaffold_33895	ACDK02	Clostridium sp. 7_2_43FAA	Bacteria	Firmicutes	Clostridia	Clostridiales	Clostridiaceae	Clostridium		0.8625	-1.2921	0.0	0.1203	1.273	0.0	1.0		0.0	0.9777		0.6172576073756395	0.7298685156517584	0.7553116188501359	0.8400348296298901	0.8545162164724893
SRS013836_Baylor_scaffold_30371	ABGC03	Clostridium sp. SS2/1	Bacteria	Firmicutes	Clostridia	Clostridiales	Clostridiaceae	Clostridium		0.8642	-1.3538	0.0	0.0845	2.6882	0.0	0.9833		0.0	0.9777		0.6172576073756395	0.7298685156517584	0.7553116188501359	0.8400348296298901	0.8545162164724893
SRS013950_WUGC_scaffold_2682	ACDK02	Clostridium sp. 7_2_43FAA	Bacteria	Firmicutes	Clostridia	Clostridiales	Clostridiaceae	Clostridium		0.8289	-1.2821	0.0	0.1316	0.6539	0.0	0.9972		0.0	0.9777		0.6171606198577927	0.7298599010961725	0.7552981527599578	0.8400072708018714	0.8545011186996229
SRS014271_WUGC_scaffold_25970	ACDK02	Clostridium sp. 7_2_43FAA	Bacteria	Firmicutes	Clostridia	Clostridiales	Clostridiaceae	Clostridium		0.8549	-1.3045	0.0	0.0798	0.0	0.0	1.0		0.0	0.0028		0.6172402015930253	0.7298788040850682	0.7553202998195038	0.8400461605023992	0.8545253564336279
SRS014271_WUGC_scaffold_28305	ABCB02	[Clostridium] leptum DSM 753	Bacteria	Firmicutes	Clostridia	Clostridiales	Ruminococcaceae	Ruminiclostridium	[Clostridium] leptum	0.7857	-1.399	0.0	0.1094	4.5099	0.0	0.337		0.0	0.9889		0.6170402112821003	0.7298522194833694	0.7552851606299851	0.8399964142466168	0.8545095555255614
SRS014287_WUGC_scaffold_39516	NC_021030.1	Alistipes shahii WAL 8301	Bacteria	Bacteroidetes	Bacteroidia	Bacteroidales	Rikenellaceae	Alistipes	Alistipes shahii	1.0	-1.4025	0.0	0.1572	0.0	0.9778	0.6713		0.0	0.0028	1.0	0.6178767828021949	0.7300855948765943	0.7555534746936075	0.8401713231634109	0.8545265446078735
SRS014470_WUGC_scaffold_41846	ADLP01	Clostridium perfringens WAL-14572	Bacteria	Firmicutes	Clostridia	Clostridiales	Clostridiaceae	Clostridium	Clostridium perfringens	0.8834	-1.3154	0.0	0.0927	1.6607	0.0	0.9944		0.0	0.9777		0.6173512684969463	0.7299081458622315	0.7553544669912098	0.8400556866156649	0.8545404489797338
SRS014470_WUGC_scaffold_43063	ACCK01	Catenibacterium mitsuokai DSM 15897	Bacteria	Firmicutes	Erysipelotrichia	Erysipelotrichales	Erysipelotrichaceae	Catenibacterium	Catenibacterium mitsuokai	0.7805	-1.3519999999999999	0.0	0.0561	0.0	0.0	1.0		0.0	0.0028		0.6170341680756173	0.7298449838265322	0.7552779309468346	0.8399977177119726	0.8545106486244924
SRS014470_WUGC_scaffold_44951	ACDC03	Fusobacterium periodonticum 2_1_31	Bacteria	Fusobacteria	Fusobacteriia	Fusobacteriales	Fusobacteriaceae	Fusobacterium	Fusobacterium periodonticum	0.9984	-1.3151	0.0	0.1002	12.6399	0.0	0.9861		0.0	0.9526		0.6178767828021949	0.7300855948765943	0.7555534746936075	0.8401713231634109	0.8545265446078735
SRS014470_WUGC_scaffold_48890	ABKW02	Clostridium sporogenes ATCC 15579	Bacteria	Firmicutes	Clostridia	Clostridiales	Clostridiaceae	Clostridium	Clostridium sporogenes	0.8939	-1.2902	0.0	0.0846	0.4005	0.0	0.9972		0.0	0.9777		0.6173858172478995	0.7299086999712914	0.7553572935781803	0.8400494653973248	0.8545368826856671
SRS014573_WUGC_scaffold_10762	ACCK01	Catenibacterium mitsuokai DSM 15897	Bacteria	Firmicutes	Erysipelotrichia	Erysipelotrichales	Erysipelotrichaceae	Catenibacterium	Catenibacterium mitsuokai	0.8095	-1.3433	0.0	0.0555	0.0	0.0	0.9972		0.0			0.6170787669032961	0.7298587500045491	0.7552937943165565	0.8399963456341009	0.8545039243392432
SRS014573_WUGC_scaffold_57741	ADCV01	Veillonella sp. 3_1_44	Bacteria	Firmicutes	Negativicutes	Selenomonadales	Veillonellaceae	Veillonella		0.9945	-1.3486	0.0	0.1239	12.2324	0.0	0.9638		0.0	0.9972		0.6178284996731479	0.7300733865375554	0.7555394040657621	0.8401666780918771	0.8545385397462391
SRS014684_WUGC_scaffold_22896	ACDK02	Clostridium sp. 7_2_43FAA	Bacteria	Firmicutes	Clostridia	Clostridiales	Clostridiaceae	Clostridium		0.8915	-1.3353	0.0	0.1042	3.2702	0.0	0.9889		0.0	0.9777		0.6173858172478995	0.7299086999712914	0.7553572935781803	0.8400494653973248	0.8545368826856671
SRS014689_WUGC_scaffold_23508	ADCV01	Veillonella sp. 3_1_44	Bacteria	Firmicutes	Negativicutes	Selenomonadales	Veillonellaceae	Veillonella		0.9968	-1.3461	0.0	0.1038	12.557	0.0	0.9972		0.0	0.9972		0.6178767828021949	0.7300855948765943	0.7555534746936075	0.8401713231634109	0.8545265446078735
SRS014979_WUGC_scaffold_27768	ADLN01	[Clostridium] hathewayi WAL-18680	Bacteria	Firmicutes	Clostridia	Clostridiales	Lachnospiraceae	Lachnoclostridium	[Clostridium] hathewayi	1.0	-1.3744	0.0	0.1045	0.0	0.7871	0.9889		0.0	0.0028	1.0	0.6178767828021949	0.7300855948765943	0.7555534746936075	0.8401713231634109	0.8545265446078735
SRS015038_WUGC_scaffold_25448	ADVM01	Peptoclostridium difficile NAP07	Bacteria	Firmicutes	Clostridia	Clostridiales	Peptostreptococcaceae	Peptoclostridium	Peptoclostridium difficile	0.8844	-1.2962	0.0	0.0802	0.2614	0.0	0.9972		0.0	0.9889		0.6173512684969463	0.7299081458622315	0.7553544669912098	0.8400556866156649	0.8545404489797338
SRS015038_WUGC_scaffold_35208	AEPT01	Arcobacter butzleri JV22	Bacteria	Proteobacteria	Epsilonproteobacteria	Campylobacterales	Campylobacteraceae	Arcobacter	Arcobacter butzleri	0.8099	-1.3214	0.0	0.1283	2.0402	0.0	0.922		0.0	1.0		0.6170787669032961	0.7298587500045491	0.7552937943165565	0.8399963456341009	0.8545039243392432
SRS015038_WUGC_scaffold_38078	ACDH02	Fusobacterium ulcerans ATCC 49185	Bacteria	Fusobacteria	Fusobacteriia	Fusobacteriales	Fusobacteriaceae	Fusobacterium	Fusobacterium ulcerans	0.8824	-1.3242	0.0	0.1083	2.7031	0.0	0.9805		0.0	0.9526		0.6173512684969463	0.7299081458622315	0.7553544669912098	0.8400556866156649	0.8545404489797338
SRS015038_WUGC_scaffold_38148	ABKW02	Clostridium sporogenes ATCC 15579	Bacteria	Firmicutes	Clostridia	Clostridiales	Clostridiaceae	Clostridium	Clostridium sporogenes	0.8447	-1.3024	0.0	0.09300000000000001	0.2614	0.0	1.0		0.0	0.9777		0.6171982242554597	0.7298631272628121	0.7553032150360592	0.8400211350610698	0.8545079559761405
SRS015057_WUGC_scaffold_76413	ACWE01	Bacillus sp. 7_6_55CFAA_CT2	Bacteria	Firmicutes	Bacilli	Bacillales	Bacillaceae	Bacillus		0.8495	-1.306	0.0	0.1093	1.204	0.0	0.9499		0.0	0.9861		0.6172200630279939	0.7298903387907497	0.7553309468249246	0.8400530411198267	0.854530724496131
SRS015065_WUGC_scaffold_39366	ACIO01	[Clostridium] hathewayi DSM 13479	Bacteria	Firmicutes	Clostridia	Clostridiales	Lachnospiraceae	Lachnoclostridium	[Clostridium] hathewayi	1.0	-1.3875	0.0	0.1143	0.0	0.9775	0.7688		0.0	0.0028	0.9972	0.6178767828021949	0.7300855948765943	0.7555534746936075	0.8401713231634109	0.8545265446078735
SRS015133_WUGC_scaffold_43023	AFFY01	Paraprevotella clara YIT 11840	Bacteria	Bacteroidetes	Bacteroidia	Bacteroidales	Prevotellaceae	Paraprevotella	Paraprevotella clara	1.0	-1.3558	0.0	0.1335	0.0	0.0885	1.0		0.0		1.0	0.6178767828021949	0.7300855948765943	0.7555534746936075	0.8401713231634109	0.8545265446078735
SRS015215_WUGC_scaffold_58669	ABJK02	Streptococcus infantarius subsp. infantarius ATCC BAA-102	Bacteria	Firmicutes	Bacilli	Lactobacillales	Streptococcaceae	Streptococcus	Streptococcus infantarius	0.8711	-1.3706	0.0	0.1628	6.9078	0.0	1.0		0.0	0.9916		0.6173023815908311	0.7299040801981275	0.7553484031285075	0.8400503314865675	0.8545332441078917
SRS015369_Baylor_scaffold_19085	ACDK02	Clostridium sp. 7_2_43FAA	Bacteria	Firmicutes	Clostridia	Clostridiales	Clostridiaceae	Clostridium		0.9286	-1.2292	0.0	0.1179	0.0	0.0	1.0		0.0	0.0028		0.6175598177816071	0.7299534378890388	0.7554090123093584	0.8400718652028616	0.8545230044773069
SRS015745_WUGC_scaffold_9922	ADNX01	Peptoclostridium difficile NAP08	Bacteria	Firmicutes	Clostridia	Clostridiales	Peptostreptococcaceae	Peptoclostridium	Peptoclostridium difficile	0.8814	-1.2738	0.0	0.1056	0.2107	0.0	1.0		0.0	0.9916		0.6173512684969463	0.7299081458622315	0.7553544669912098	0.8400556866156649	0.8545404489797338
SRS015762_WUGC_scaffold_5122	AEPT01	Arcobacter butzleri JV22	Bacteria	Proteobacteria	Epsilonproteobacteria	Campylobacterales	Campylobacteraceae	Arcobacter	Arcobacter butzleri	0.9333	-1.3277	0.0	0.1162	4.7105	0.0	0.9025		0.0	1.0		0.6175659877780145	0.7299540161927794	0.7554101605937673	0.8400759807764951	0.8545189456670351
SRS015794_Baylor_scaffold_32841	FP929046.1	Faecalibacterium prausnitzii SL3/3	Bacteria	Firmicutes	Clostridia	Clostridiales	Ruminococcaceae	Faecalibacterium	Faecalibacterium prausnitzii	1.0	-1.3753	0.0	0.1555	0.0	0.7754	0.9777		0.0	0.0028	1.0	0.6178767828021949	0.7300855948765943	0.7555534746936075	0.8401713231634109	0.8545265446078735
SRS015941_WUGC_scaffold_27153	ABKW02	Clostridium sporogenes ATCC 15579	Bacteria	Firmicutes	Clostridia	Clostridiales	Clostridiaceae	Clostridium	Clostridium sporogenes	0.9307	-1.2857	0.0	0.0683	0.6349	0.0	1.0		0.0	0.9694		0.6175659877780145	0.7299540161927794	0.7554101605937673	0.8400759807764951	0.8545189456670351
SRS015941_WUGC_scaffold_56309	ADVM01	Peptoclostridium difficile NAP07	Bacteria	Firmicutes	Clostridia	Clostridiales	Peptostreptococcaceae	Peptoclostridium	Peptoclostridium difficile	0.87	-1.3408	0.0	0.0954	2.6593	0.0	1.0		0.0	0.9916		0.6173023815908311	0.7299040801981275	0.7553484031285075	0.8400503314865675	0.8545332441078917
SRS015941_WUGC_scaffold_61403	AGWJ02	Fusobacterium ulcerans 12-1B	Bacteria	Fusobacteria	Fusobacteriia	Fusobacteriales	Fusobacteriaceae	Fusobacterium	Fusobacterium ulcerans	0.7925	-1.3338	0.0	0.0869	0.6162	0.0	0.9805		0.0	0.9526		0.6170461824491443	0.729859229363877	0.7552922931001365	0.8399948329717993	0.8545081724178013
SRS015941_WUGC_scaffold_78656	AAVL02	Eubacterium ventriosum ATCC 27560	Bacteria	Firmicutes	Clostridia	Clostridiales	Eubacteriaceae	Eubacterium	Eubacterium ventriosum	0.8145	-1.3312	0.0	0.1054	1.6094	0.0	0.9387		0.0	0.9889		0.617109768934927	0.7298511907164991	0.7552876648025771	0.8399960694944071	0.8545054088794461
SRS016056_WUGC_scaffold_2661	ACRP01	Bacteroides sp. 1_1_14	Bacteria	Bacteroidetes	Bacteroidia	Bacteroidales	Bacteroidaceae	Bacteroides		1.0	-1.3702	0.0	0.1595	0.0	0.9523	0.9136		0.0	0.0028	1.0	0.6178767828021949	0.7300855948765943	0.7555534746936075	0.8401713231634109	0.8545265446078735
SRS016360_Baylor_scaffold_69490	ADLP01	Clostridium perfringens WAL-14572	Bacteria	Firmicutes	Clostridia	Clostridiales	Clostridiaceae	Clostridium	Clostridium perfringens	0.8064	-1.3343	0.0	0.1103	1.8326	0.0	1.0		0.0	0.9777		0.6170787669032961	0.7298587500045491	0.7552937943165565	0.8399963456341009	0.8545039243392432
SRS016575_Baylor_scaffold_66457	ACUO01	Fusobacterium nucleatum subsp. animalis 11_3_2	Bacteria	Fusobacteria	Fusobacteriia	Fusobacteriales	Fusobacteriaceae	Fusobacterium	Fusobacterium nucleatum	0.9997	-1.234	0.0	0.1191	13.5687	0.0	1.0		0.0	0.9526		0.6178767828021949	0.7300855948765943	0.7555534746936075	0.8401713231634109	0.8545265446078735
SRS017076_Baylor_scaffold_29149	ADGG01	Fusobacterium periodonticum 1_1_41FAA	Bacteria	Fusobacteria	Fusobacteriia	Fusobacteriales	Fusobacteriaceae	Fusobacterium	Fusobacterium periodonticum	0.8083	-1.3429	0.0	0.1462	3.7723	0.0	0.8273		0.0	0.9526		0.6170787669032961	0.7298587500045491	0.7552937943165565	0.8399963456341009	0.8545039243392432
SRS017120_Baylor_scaffold_80625	AEQO01	Prevotella salivae DSM 15606	Bacteria	Bacteroidetes	Bacteroidia	Bacteroidales	Prevotellaceae	Prevotella	Prevotella salivae	0.9983	-1.37	0.0	0.0668	13.6845	0.0	0.9471		0.0	0.9944		0.6178767828021949	0.7300855948765943	0.7555534746936075	0.8401713231634109	0.8545265446078735
SRS017191_Baylor_scaffold_18706	ADTM01	Escherichia coli MS 182-1	Bacteria	Proteobacteria	Gammaproteobacteria	Enterobacteriales	Enterobacteriaceae	Escherichia	Escherichia coli	1.0	-1.3563	0.0	0.1645	0.0	0.2281	0.9972		0.0	0.0028	0.9833	0.6178767828021949	0.7300855948765943	0.7555534746936075	0.8401713231634109	0.8545265446078735
SRS017191_Baylor_scaffold_22854	ACIO01	[Clostridium] hathewayi DSM 13479	Bacteria	Firmicutes	Clostridia	Clostridiales	Lachnospiraceae	Lachnoclostridium	[Clostridium] hathewayi	1.0	-1.3812	0.0	0.14	0.0	0.9781	0.8969		0.0	0.0028	1.0	0.6178767828021949	0.7300855948765943	0.7555534746936075	0.8401713231634109	0.8545265446078735
SRS017209_Baylor_scaffold_70438	ACDK02	Clostridium sp. 7_2_43FAA	Bacteria	Firmicutes	Clostridia	Clostridiales	Clostridiaceae	Clostridium		0.8311	-1.2996	0.0	0.1108	0.6349	0.0	1.0		0.0	0.9721		0.6171669619538735	0.7298518639255641	0.7552908468460234	0.8400026797313473	0.8544973757026771
SRS017533_Baylor_scaffold_53265	ADVM01	Peptoclostridium difficile NAP07	Bacteria	Firmicutes	Clostridia	Clostridiales	Peptostreptococcaceae	Peptoclostridium	Peptoclostridium difficile	0.8083	-1.3172	0.0	0.085	0.0	0.0	1.0		0.0			0.6170787669032961	0.7298587500045491	0.7552937943165565	0.8399963456341009	0.8545039243392432
SRS017691_Baylor_scaffold_77768	ACWE01	Bacillus sp. 7_6_55CFAA_CT2	Bacteria	Firmicutes	Bacilli	Bacillales	Bacillaceae	Bacillus		0.8714	-1.3512	0.0	0.0198	0.0	0.0	1.0		0.0			0.6173023815908311	0.7299040801981275	0.7553484031285075	0.8400503314865675	0.8545332441078917
SRS018145_Baylor_scaffold_48460	ABOU02	Ruminococcus lactaris ATCC 29176	Bacteria	Firmicutes	Clostridia	Clostridiales	Ruminococcaceae	Ruminococcus	Ruminococcus lactaris	0.9998	-1.3828	0.0	0.168	0.0	0.0022	0.4457		0.0	0.0028	1.0	0.6178767828021949	0.7300855948765943	0.7555534746936075	0.8401713231634109	0.8545265446078735
SRS018145_Baylor_scaffold_50013	NC_010376.1	Finegoldia magna ATCC 29328	Bacteria	Firmicutes	Clostridia	Clostridiales	Peptoniphilaceae	Finegoldia	Finegoldia magna	0.8627	-1.3147	0.0	0.1258	2.5639	0.0	0.9582		0.0	1.0		0.6172576073756395	0.7298685156517584	0.7553116188501359	0.8400348296298901	0.8545162164724893
SRS018300_Baylor_scaffold_16016	ABJK02	Streptococcus infantarius subsp. infantarius ATCC BAA-102	Bacteria	Firmicutes	Bacilli	Lactobacillales	Streptococcaceae	Streptococcus	Streptococcus infantarius	0.9673	-1.3656	0.0	0.1718	10.6333	0.0	0.9443		0.0	0.9916		0.6177304829862285	0.7300409495564477	0.7555026780955251	0.8401646062386672	0.8545492851038605
SRS018300_Baylor_scaffold_53659	ADVM01	Peptoclostridium difficile NAP07	Bacteria	Firmicutes	Clostridia	Clostridiales	Peptostreptococcaceae	Peptoclostridium	Peptoclostridium difficile	0.7943	-1.2887	0.0	0.1218	0.0	0.0	1.0		0.0			0.6170461824491443	0.729859229363877	0.7552922931001365	0.8399948329717993	0.8545081724178013
SRS018357_Baylor_scaffold_36814	ADLP01	Clostridium perfringens WAL-14572	Bacteria	Firmicutes	Clostridia	Clostridiales	Clostridiaceae	Clostridium	Clostridium perfringens	0.898	-1.3525	0.0	0.0952	3.8632	0.0	0.9916		0.0	0.9777		0.6173923006589811	0.7299128156755781	0.7553622583052133	0.8400498613799064	0.8545297383850992
SRS018357_Baylor_scaffold_53683	AEXQ01	Turicibacter sp. HGF1	Bacteria	Firmicutes	Erysipelotrichia	Erysipelotrichales	Erysipelotrichaceae	Turicibacter		0.7853	-1.349	0.0	0.0578	0.0	0.0	1.0		0.0	0.0028		0.6170402112821003	0.7298522194833694	0.7552851606299851	0.8399964142466168	0.8545095555255614
SRS018439_Baylor_scaffold_60951	AEQO01	Prevotella salivae DSM 15606	Bacteria	Bacteroidetes	Bacteroidia	Bacteroidales	Prevotellaceae	Prevotella	Prevotella salivae	0.9348	-1.3809	0.0	0.113	7.1222	0.0	0.7382		0.0	0.9944		0.6175659877780145	0.7299540161927794	0.7554101605937673	0.8400759807764951	0.8545189456670351
SRS018591_WUGC_scaffold_31262	ADCV01	Veillonella sp. 3_1_44	Bacteria	Firmicutes	Negativicutes	Selenomonadales	Veillonellaceae	Veillonella		0.9893	-1.3453	0.0	0.1559	11.7704	0.0	0.961		0.0	0.9972		0.6178164591322804	0.7300532659332929	0.7555184433328651	0.8401682049083056	0.8545472614298528
SRS018591_WUGC_scaffold_4777	ADCV01	Veillonella sp. 3_1_44	Bacteria	Firmicutes	Negativicutes	Selenomonadales	Veillonellaceae	Veillonella		0.9339	-1.3453	0.0	0.1842	8.4128	0.0	0.9777		0.0	0.9972		0.6175659877780145	0.7299540161927794	0.7554101605937673	0.8400759807764951	0.8545189456670351
SRS018739_WUGC_scaffold_56127	ACDK02	Clostridium sp. 7_2_43FAA	Bacteria	Firmicutes	Clostridia	Clostridiales	Clostridiaceae	Clostridium		0.868	-1.2802	0.0	0.1005	0.0	0.0	1.0		0.0	0.0028		0.6172979115348206	0.7299075691297926	0.7553517242544592	0.8400526681041467	0.854534901528837
SRS018791_WUGC_scaffold_34979	ADVM01	Peptoclostridium difficile NAP07	Bacteria	Firmicutes	Clostridia	Clostridiales	Peptostreptococcaceae	Peptoclostridium	Peptoclostridium difficile	0.8596	-1.2844	0.0	0.1033	0.1393	0.0	0.9972		0.0	0.9471		0.6172568034980653	0.7298742479457071	0.755316777436938	0.8400377708181462	0.8545186041518761
SRS018791_WUGC_scaffold_40500	ADNX01	Peptoclostridium difficile NAP08	Bacteria	Firmicutes	Clostridia	Clostridiales	Peptostreptococcaceae	Peptoclostridium	Peptoclostridium difficile	0.7832	-1.3269	0.0	0.0916	0.3567	0.0	0.9889		0.0	0.9526		0.6170341680756173	0.7298449838265322	0.7552779309468346	0.8399977177119726	0.8545106486244924
SRS019022_WUGC_scaffold_24071	AGAC01	Peptoclostridium difficile 70-100-2010	Bacteria	Firmicutes	Clostridia	Clostridiales	Peptostreptococcaceae	Peptoclostridium	Peptoclostridium difficile	0.7857	-1.3007	0.0	0.1199	0.3567	0.0	0.9972		0.0	0.9805		0.6170402112821003	0.7298522194833694	0.7552851606299851	0.8399964142466168	0.8545095555255614
SRS019022_WUGC_scaffold_40278	ABKW02	Clostridium sporogenes ATCC 15579	Bacteria	Firmicutes	Clostridia	Clostridiales	Clostridiaceae	Clostridium	Clostridium sporogenes	0.8582	-1.3003	0.0	0.1201	1.5606	0.0	1.0		0.0	0.9777		0.6172568034980653	0.7298742479457071	0.755316777436938	0.8400377708181462	0.8545186041518761
SRS019026_WUGC_scaffold_26253	ACDK02	Clostridium sp. 7_2_43FAA	Bacteria	Firmicutes	Clostridia	Clostridiales	Clostridiaceae	Clostridium		0.8655	-1.2963	0.0	0.0927	0.3711	0.0	1.0		0.0	0.9582		0.6172979115348206	0.7299075691297926	0.7553517242544592	0.8400526681041467	0.854534901528837
SRS019027_WUGC_scaffold_20392	ADNX01	Peptoclostridium difficile NAP08	Bacteria	Firmicutes	Clostridia	Clostridiales	Peptostreptococcaceae	Peptoclostridium	Peptoclostridium difficile	0.9487	-1.2225	0.0	0.105	0.0	0.0	1.0		0.0	0.0028		0.6176514369629448	0.7299851772939929	0.7554442057952275	0.8401070518535794	0.8545352529312711
SRS019027_WUGC_scaffold_21036	ADGG01	Fusobacterium periodonticum 1_1_41FAA	Bacteria	Fusobacteria	Fusobacteriia	Fusobacteriales	Fusobacteriaceae	Fusobacterium	Fusobacterium periodonticum	0.9951	-1.2472	0.0	0.087	6.2146	0.0	0.9916		0.0	0.9526		0.6178767828021949	0.7300855948765943	0.7555534746936075	0.8401713231634109	0.8545265446078735
SRS019045_WUGC_scaffold_18982	AGAC01	Peptoclostridium difficile 70-100-2010	Bacteria	Firmicutes	Clostridia	Clostridiales	Peptostreptococcaceae	Peptoclostridium	Peptoclostridium difficile	0.7837	-1.2997	0.0	0.1168	0.1508	0.0	0.9972		0.0	0.9805		0.6170341680756173	0.7298449838265322	0.7552779309468346	0.8399977177119726	0.8545106486244924
SRS019045_WUGC_scaffold_41982	ACDK02	Clostridium sp. 7_2_43FAA	Bacteria	Firmicutes	Clostridia	Clostridiales	Clostridiaceae	Clostridium		0.8806	-1.2979	0.0	0.1063	1.3471	0.0	1.0		0.0	0.9777		0.6173512684969463	0.7299081458622315	0.7553544669912098	0.8400556866156649	0.8545404489797338
SRS019125_WUGC_scaffold_11585	ADNX01	Peptoclostridium difficile NAP08	Bacteria	Firmicutes	Clostridia	Clostridiales	Peptostreptococcaceae	Peptoclostridium	Peptoclostridium difficile	0.8178	-1.2728	0.0	0.1308	0.0	0.0	1.0		0.0	0.0028		0.6171156242365492	0.7298582686952213	0.755294849400196	0.8399947029581469	0.8545041415814822
SRS019128_WUGC_scaffold_25110	ADLP01	Clostridium perfringens WAL-14572	Bacteria	Firmicutes	Clostridia	Clostridiales	Clostridiaceae	Clostridium	Clostridium perfringens	0.9103	-1.2681	0.0	0.1045	0.6539	0.0	1.0		0.0	0.961		0.6174777877494364	0.7299153728733654	0.7553682756170876	0.8400336726742268	0.8545087846010828
SRS019128_WUGC_scaffold_55262	ADNX01	Peptoclostridium difficile NAP08	Bacteria	Firmicutes	Clostridia	Clostridiales	Peptostreptococcaceae	Peptoclostridium	Peptoclostridium difficile	0.8485	-1.2624	0.0	0.1406	0.462	0.0	0.9944		0.0	0.9861		0.6172200630279939	0.7298903387907497	0.7553309468249246	0.8400530411198267	0.854530724496131
SRS019219_WUGC_scaffold_74087	AEPT01	Arcobacter butzleri JV22	Bacteria	Proteobacteria	Epsilonproteobacteria	Campylobacterales	Campylobacteraceae	Arcobacter	Arcobacter butzleri	0.8405	-1.3206	0.0	0.1209	2.2073	0.0	0.9192		0.0	1.0		0.6171982242554597	0.7298631272628121	0.7553032150360592	0.8400211350610698	0.8545079559761405
SRS019391_WUGC_scaffold_2804	AEVB01	Streptococcus equinus ATCC 9812	Bacteria	Firmicutes	Bacilli	Lactobacillales	Streptococcaceae	Streptococcus	Streptococcus equinus	0.9886	-1.3697	0.0	0.0687	9.106	0.0	0.9944		0.0	0.9916		0.6178164591322804	0.7300532659332929	0.7555184433328651	0.8401682049083056	0.8545472614298528
SRS019587_WUGC_scaffold_9641	AEVB01	Streptococcus equinus ATCC 9812	Bacteria	Firmicutes	Bacilli	Lactobacillales	Streptococcaceae	Streptococcus	Streptococcus equinus	0.99	-1.3692	0.0	0.065	9.2449	0.0	0.9944		0.0	0.9916		0.6178164591322804	0.7300532659332929	0.7555184433328651	0.8401682049083056	0.8545472614298528
SRS019607_WUGC_scaffold_13340	ADVM01	Peptoclostridium difficile NAP07	Bacteria	Firmicutes	Clostridia	Clostridiales	Peptostreptococcaceae	Peptoclostridium	Peptoclostridium difficile	0.8812	-1.3573	0.0	0.1227	4.8283	0.0	0.9471		0.0	0.9916		0.6173512684969463	0.7299081458622315	0.7553544669912098	0.8400556866156649	0.8545404489797338
SRS019607_WUGC_scaffold_56474	ACWL01	Coprobacillus sp. 3_3_56FAA	Bacteria	Firmicutes	Erysipelotrichia	Erysipelotrichales	Erysipelotrichaceae	Coprobacillus		0.8169	-1.2952	0.0	0.1062	0.0	0.0	1.0		0.0	0.0028		0.6171156242365492	0.7298582686952213	0.755294849400196	0.8399947029581469	0.8545041415814822
SRS019974_Baylor_scaffold_30775	ABJK02	Streptococcus infantarius subsp. infantarius ATCC BAA-102	Bacteria	Firmicutes	Bacilli	Lactobacillales	Streptococcaceae	Streptococcus	Streptococcus infantarius	0.8963	-1.3402	0.0	0.1329	4.8283	0.0	0.7827		0.0	0.9916		0.6173923006589811	0.7299128156755781	0.7553622583052133	0.8400498613799064	0.8545297383850992
SRS020220_Baylor_scaffold_216	AEQO01	Prevotella salivae DSM 15606	Bacteria	Bacteroidetes	Bacteroidia	Bacteroidales	Prevotellaceae	Prevotella	Prevotella salivae	0.9464	-1.382	0.0	0.098	7.047000000000001	0.0	0.6825		0.0	0.9944		0.6176514369629448	0.7299851772939929	0.7554442057952275	0.8401070518535794	0.8545352529312711
SRS020856_Baylor_scaffold_20979	AGWJ02	Fusobacterium ulcerans 12-1B	Bacteria	Fusobacteria	Fusobacteriia	Fusobacteriales	Fusobacteriaceae	Fusobacterium	Fusobacterium ulcerans	0.8547	-1.3244	0.0	0.1356	3.2702	0.0	0.961		0.0	0.9526		0.6172402015930253	0.7298788040850682	0.7553202998195038	0.8400461605023992	0.8545253564336279
SRS020856_Baylor_scaffold_30603	ACDK02	Clostridium sp. 7_2_43FAA	Bacteria	Firmicutes	Clostridia	Clostridiales	Clostridiaceae	Clostridium		0.8208	-1.2933	0.0	0.1068	0.0	0.0	1.0		0.0			0.6171413621184357	0.7298628471002145	0.7553004457461472	0.8400056110937694	0.854506985019711
SRS021954_Baylor_scaffold_20032	ACDK02	Clostridium sp. 7_2_43FAA	Bacteria	Firmicutes	Clostridia	Clostridiales	Clostridiaceae	Clostridium		0.8473	-1.2962	0.0	0.0925	0.0	0.0	1.0		0.0	0.0028		0.6172200630279939	0.7298903387907497	0.7553309468249246	0.8400530411198267	0.854530724496131
SRS021954_Baylor_scaffold_50357	AEPT01	Arcobacter butzleri JV22	Bacteria	Proteobacteria	Epsilonproteobacteria	Campylobacterales	Campylobacteraceae	Arcobacter	Arcobacter butzleri	0.9107	-1.3174	0.0	0.1412	4.5099	0.0	0.9081		0.0	1.0		0.6174777877494364	0.7299153728733654	0.7553682756170876	0.8400336726742268	0.8545087846010828
SRS021954_Baylor_scaffold_56821	ADVM01	Peptoclostridium difficile NAP07	Bacteria	Firmicutes	Clostridia	Clostridiales	Peptostreptococcaceae	Peptoclostridium	Peptoclostridium difficile	0.7866	-1.3167	0.0	0.0933	0.0	0.0	1.0		0.0	0.0028		0.6170402112821003	0.7298522194833694	0.7552851606299851	0.8399964142466168	0.8545095555255614
SRS022609_Baylor_scaffold_75438	AEQO01	Prevotella salivae DSM 15606	Bacteria	Bacteroidetes	Bacteroidia	Bacteroidales	Prevotellaceae	Prevotella	Prevotella salivae	0.9563	-1.3655	0.0	0.10400000000000001	7.0447	0.0	0.9666		0.0	0.9944		0.6176812745688034	0.7300051836558196	0.7554654030644826	0.8401345298204116	0.8545540443773813
SRS022621_Baylor_scaffold_12359	AGAC01	Peptoclostridium difficile 70-100-2010	Bacteria	Firmicutes	Clostridia	Clostridiales	Peptostreptococcaceae	Peptoclostridium	Peptoclostridium difficile	0.7909	-1.3328	0.0	0.1018	1.1712	0.0	1.0		0.0	0.8496		0.6170461824491443	0.729859229363877	0.7552922931001365	0.8399948329717993	0.8545081724178013
SRS023352_LANL_scaffold_13194	ADLP01	Clostridium perfringens WAL-14572	Bacteria	Firmicutes	Clostridia	Clostridiales	Clostridiaceae	Clostridium	Clostridium perfringens	0.9341	-1.306	0.0	0.0683	1.7148	0.0	0.9916		0.0	0.9777		0.6175659877780145	0.7299540161927794	0.7554101605937673	0.8400759807764951	0.8545189456670351
SRS023583_Baylor_scaffold_15252	ACRP01	Bacteroides sp. 1_1_14	Bacteria	Bacteroidetes	Bacteroidia	Bacteroidales	Bacteroidaceae	Bacteroides		1.0	-1.3418	0.0	0.151	0.0	0.9491	1.0		0.0	0.0028	1.0	0.6178767828021949	0.7300855948765943	0.7555534746936075	0.8401713231634109	0.8545265446078735
SRS023617_Baylor_scaffold_74355	ACWE01	Bacillus sp. 7_6_55CFAA_CT2	Bacteria	Firmicutes	Bacilli	Bacillales	Bacillaceae	Bacillus		0.8474	-1.3832	0.0	0.1138	4.9618	0.0	0.7409		0.0	0.9721		0.6172200630279939	0.7298903387907497	0.7553309468249246	0.8400530411198267	0.854530724496131
SRS023617_Baylor_scaffold_74936	ADNX01	Peptoclostridium difficile NAP08	Bacteria	Firmicutes	Clostridia	Clostridiales	Peptostreptococcaceae	Peptoclostridium	Peptoclostridium difficile	0.8168	-1.3285	0.0	0.0692	0.0	0.0	1.0		0.0	0.0028		0.6171156242365492	0.7298582686952213	0.755294849400196	0.8399947029581469	0.8545041415814822
SRS023835_Baylor_scaffold_58772	ACDK02	Clostridium sp. 7_2_43FAA	Bacteria	Firmicutes	Clostridia	Clostridiales	Clostridiaceae	Clostridium		0.8307	-1.3448	0.0	0.14400000000000002	4.1352	0.0	0.9109		0.0	0.9777		0.6171669619538735	0.7298518639255641	0.7552908468460234	0.8400026797313473	0.8544973757026771
SRS023958_Baylor_scaffold_44922	ACDK02	Clostridium sp. 7_2_43FAA	Bacteria	Firmicutes	Clostridia	Clostridiales	Clostridiaceae	Clostridium		0.9334	-1.2973	0.0	0.1044	2.7969	0.0	1.0		0.0	0.9777		0.6175659877780145	0.7299540161927794	0.7554101605937673	0.8400759807764951	0.8545189456670351
SRS023987_Baylor_scaffold_2892	ADME01	Streptococcus anginosus 1_2_62CV	Bacteria	Firmicutes	Bacilli	Lactobacillales	Streptococcaceae	Streptococcus	Streptococcus anginosus	0.9717	-1.3689	0.0	0.0929	7.8341	0.0	0.9944		0.0	0.9916		0.6177577725135349	0.7300461389312649	0.7555090251770241	0.8401665877310411	0.8545521959750468
SRS024015_Baylor_scaffold_17585	ADNX01	Peptoclostridium difficile NAP08	Bacteria	Firmicutes	Clostridia	Clostridiales	Peptostreptococcaceae	Peptoclostridium	Peptoclostridium difficile	0.8041	-1.3552	0.0	0.1321	3.6889	0.0	0.9582		0.0	0.9916		0.6170777857538092	0.7298641457486661	0.7552986839854425	0.8399993587555834	0.8545063775294849
SRS024132_Baylor_scaffold_8406	ACDC03	Fusobacterium periodonticum 2_1_31	Bacteria	Fusobacteria	Fusobacteriia	Fusobacteriales	Fusobacteriaceae	Fusobacterium	Fusobacterium periodonticum	0.9359999999999999	-1.3631	0.0	0.1508	7.9239	0.0	0.8440000000000001		0.0	0.9526		0.6175981300376473	0.7299656498374546	0.7554228798321531	0.8400850328924113	0.854529487373188
SRS024138_Baylor_scaffold_42548	ADLP01	Clostridium perfringens WAL-14572	Bacteria	Firmicutes	Clostridia	Clostridiales	Clostridiaceae	Clostridium	Clostridium perfringens	0.9055	-1.2999	0.0	0.1231	2.7806	0.0	1.0		0.0	0.9666		0.6174523502118718	0.7299207082886738	0.7553726080497309	0.8400330533492869	0.8545156007768538
SRS024140_LANL_scaffold_4682	ACPM01	Acinetobacter junii SH205	Bacteria	Proteobacteria	Gammaproteobacteria	Pseudomonadales	Moraxellaceae	Acinetobacter	Acinetobacter junii	0.795	-1.3593	0.0	0.1031	2.5257	0.0	1.0		0.0	0.9972		0.6170521253304486	0.7298691403715424	0.7553026054169457	0.8399985616550935	0.8545038496970371
SRS024388_LANL_scaffold_16178	ABKW02	Clostridium sporogenes ATCC 15579	Bacteria	Firmicutes	Clostridia	Clostridiales	Clostridiaceae	Clostridium	Clostridium sporogenes	0.8648	-1.3419999999999999	0.0	0.0694	1.5141	0.0	0.9861		0.0	0.9777		0.6172576073756395	0.7298685156517584	0.7553116188501359	0.8400348296298901	0.8545162164724893
SRS024441_LANL_scaffold_16796	AEPT01	Arcobacter butzleri JV22	Bacteria	Proteobacteria	Epsilonproteobacteria	Campylobacterales	Campylobacteraceae	Arcobacter	Arcobacter butzleri	0.9245	-1.3313	0.0	0.1112	4.3428	0.0	0.8997		0.0	1.0		0.6175261004432834	0.7299376635197059	0.7553920224309861	0.8400474497073344	0.8545060917977304
SRS024561_LANL_scaffold_42852	ACUO01	Fusobacterium nucleatum subsp. animalis 11_3_2	Bacteria	Fusobacteria	Fusobacteriia	Fusobacteriales	Fusobacteriaceae	Fusobacterium	Fusobacterium nucleatum	0.953	-1.2274	0.0	0.1255	1.3093	0.0	1.0		0.0	0.9164		0.6176623601570488	0.7299895946117786	0.7554489305832338	0.8401136193791642	0.854532642272429
SRS024580_LANL_scaffold_41942	ACUO01	Fusobacterium nucleatum subsp. animalis 11_3_2	Bacteria	Fusobacteria	Fusobacteriia	Fusobacteriales	Fusobacteriaceae	Fusobacterium	Fusobacterium nucleatum	0.9991	-1.2443	0.0	0.0936	10.4905	0.0	1.0		0.0	0.9526		0.6178767828021949	0.7300855948765943	0.7555534746936075	0.8401713231634109	0.8545265446078735
SRS042131_WUGC_scaffold_60092	AEQO01	Prevotella salivae DSM 15606	Bacteria	Bacteroidetes	Bacteroidia	Bacteroidales	Prevotellaceae	Prevotella	Prevotella salivae	0.9495	-1.3797	0.0	0.0936	6.9078	0.0	0.7382		0.0	0.9944		0.6176514369629448	0.7299851772939929	0.7554442057952275	0.8401070518535794	0.8545352529312711
SRS042628_WUGC_scaffold_7784	AAVP02	Ruminococcus torques ATCC 27756	Bacteria	Firmicutes	Clostridia	Clostridiales	Lachnospiraceae	Blautia	[Ruminococcus] torques	1.0	-1.3725	0.0	0.1197	0.0	0.978	0.8691		0.0		0.9972	0.6178767828021949	0.7300855948765943	0.7555534746936075	0.8401713231634109	0.8545265446078735
SRS042643_WUGC_scaffold_47164	FP929044.1	[Eubacterium] siraeum 70/3	Bacteria	Firmicutes	Clostridia	Clostridiales	Ruminococcaceae	Ruminiclostridium	[Eubacterium] siraeum	0.8717	-1.4234	0.0	0.0574	4.9618	0.0	0.39		0.0	0.9889		0.6173023815908311	0.7299040801981275	0.7553484031285075	0.8400503314865675	0.8545332441078917
SRS043411_WUGC_scaffold_33449	AAVP02	Ruminococcus torques ATCC 27756	Bacteria	Firmicutes	Clostridia	Clostridiales	Lachnospiraceae	Blautia	[Ruminococcus] torques	1.0	-1.3397	0.0	0.1166	0.0	0.9772	1.0		0.0	0.0028	1.0	0.6178767828021949	0.7300855948765943	0.7555534746936075	0.8401713231634109	0.8545265446078735
SRS044373_WUGC_scaffold_11731	AGAC01	Peptoclostridium difficile 70-100-2010	Bacteria	Firmicutes	Clostridia	Clostridiales	Peptostreptococcaceae	Peptoclostridium	Peptoclostridium difficile	0.8385	-1.3062	0.0	0.1695	3.5405	0.0	0.9972		0.0	0.9916		0.6171886744569548	0.7298599772595796	0.7552997807121713	0.8400155563536648	0.8545109018071116
SRS044373_WUGC_scaffold_18975	ACDK02	Clostridium sp. 7_2_43FAA	Bacteria	Firmicutes	Clostridia	Clostridiales	Clostridiaceae	Clostridium		0.7859	-1.3098	0.0	0.1269	1.0788	0.0	0.9944		0.0	0.9777		0.6170402112821003	0.7298522194833694	0.7552851606299851	0.8399964142466168	0.8545095555255614
SRS045645_Baylor_scaffold_13177	ACDK02	Clostridium sp. 7_2_43FAA	Bacteria	Firmicutes	Clostridia	Clostridiales	Clostridiaceae	Clostridium		0.8228	-1.2752	0.0	0.1875	2.577	0.0	0.9916		0.0	0.9638		0.6171413621184357	0.7298628471002145	0.7553004457461472	0.8400056110937694	0.854506985019711
SRS045715_LANL_scaffold_25870	ABKW02	Clostridium sporogenes ATCC 15579	Bacteria	Firmicutes	Clostridia	Clostridiales	Clostridiaceae	Clostridium	Clostridium sporogenes	0.8441	-1.2895	0.0	0.1285	1.1394	0.0	0.9972		0.0	0.961		0.6171982242554597	0.7298631272628121	0.7553032150360592	0.8400211350610698	0.8545079559761405
SRS045715_LANL_scaffold_32028	ABCB02	[Clostridium] leptum DSM 753	Bacteria	Firmicutes	Clostridia	Clostridiales	Ruminococcaceae	Ruminiclostridium	[Clostridium] leptum	0.7937	-1.3942	0.0	0.1099	4.4228	0.0	0.3538		0.0	0.9889		0.6170461824491443	0.729859229363877	0.7552922931001365	0.8399948329717993	0.8545081724178013
SRS047113_LANL_scaffold_82624	ACUO01	Fusobacterium nucleatum subsp. animalis 11_3_2	Bacteria	Fusobacteria	Fusobacteriia	Fusobacteriales	Fusobacteriaceae	Fusobacterium	Fusobacterium nucleatum	0.9997	-1.2355	0.0	0.1177	13.8246	0.0	1.0		0.0	0.9526		0.6178767828021949	0.7300855948765943	0.7555534746936075	0.8401713231634109	0.8545265446078735
SRS048791_LANL_scaffold_14612	ACDK02	Clostridium sp. 7_2_43FAA	Bacteria	Firmicutes	Clostridia	Clostridiales	Clostridiaceae	Clostridium		0.8164	-1.297	0.0	0.1044	0.0	0.0	1.0		0.0			0.6171156242365492	0.7298582686952213	0.755294849400196	0.8399947029581469	0.8545041415814822
SRS049147_LANL_scaffold_57666	AGAC01	Peptoclostridium difficile 70-100-2010	Bacteria	Firmicutes	Clostridia	Clostridiales	Peptostreptococcaceae	Peptoclostridium	Peptoclostridium difficile	0.8434	-1.2979	0.0	0.1026	0.4308	0.0	0.9972		0.0	0.9749		0.6171982242554597	0.7298631272628121	0.7553032150360592	0.8400211350610698	0.8545079559761405
SRS049147_LANL_scaffold_64187	AEPT01	Arcobacter butzleri JV22	Bacteria	Proteobacteria	Epsilonproteobacteria	Campylobacterales	Campylobacteraceae	Arcobacter	Arcobacter butzleri	0.8749	-1.3224	0.0	0.142	3.8632	0.0	0.9109		0.0	1.0		0.6173023815908311	0.7299040801981275	0.7553484031285075	0.8400503314865675	0.8545332441078917
SRS049318_LANL_scaffold_144234	ACDK02	Clostridium sp. 7_2_43FAA	Bacteria	Firmicutes	Clostridia	Clostridiales	Clostridiaceae	Clostridium		0.9143	-1.3292	0.0	0.1008	3.4738	0.0	1.0		0.0	0.9777		0.6174777877494364	0.7299153728733654	0.7553682756170876	0.8400336726742268	0.8545087846010828
SRS049318_LANL_scaffold_147519	ADVM01	Peptoclostridium difficile NAP07	Bacteria	Firmicutes	Clostridia	Clostridiales	Peptostreptococcaceae	Peptoclostridium	Peptoclostridium difficile	0.8179	-1.3326	0.0	0.0642	0.0	0.0	1.0		0.0	0.0028		0.6171156242365492	0.7298582686952213	0.755294849400196	0.8399947029581469	0.8545041415814822
SRS049389_WUGC_scaffold_43846	FP929044.1	[Eubacterium] siraeum 70/3	Bacteria	Firmicutes	Clostridia	Clostridiales	Ruminococcaceae	Ruminiclostridium	[Eubacterium] siraeum	0.8991	-1.3981	0.0	0.1222	7.1588	0.0	0.3565		0.0	0.9889		0.6173923006589811	0.7299128156755781	0.7553622583052133	0.8400498613799064	0.8545297383850992
SRS049900_LANL_scaffold_9614	ACPR01	Bacteroides sp. 2_1_33B	Bacteria	Bacteroidetes	Bacteroidia	Bacteroidales	Bacteroidaceae	Bacteroides		1.0	-1.3587	0.0	0.115	0.0	0.3117	1.0		0.0	0.0028	1.0	0.6178767828021949	0.7300855948765943	0.7555534746936075	0.8401713231634109	0.8545265446078735
SRS050244_LANL_scaffold_103368	ADVM01	Peptoclostridium difficile NAP07	Bacteria	Firmicutes	Clostridia	Clostridiales	Peptostreptococcaceae	Peptoclostridium	Peptoclostridium difficile	0.8515	-1.358	0.0	0.0287	0.2877	0.0	0.9944		0.0	0.9861		0.6172402015930253	0.7298788040850682	0.7553202998195038	0.8400461605023992	0.8545253564336279
SRS050244_LANL_scaffold_28980	ADVM01	Peptoclostridium difficile NAP07	Bacteria	Firmicutes	Clostridia	Clostridiales	Peptostreptococcaceae	Peptoclostridium	Peptoclostridium difficile	0.8648	-1.2957	0.0	0.0937	0.3711	0.0	0.9944		0.0	0.9415		0.6172576073756395	0.7298685156517584	0.7553116188501359	0.8400348296298901	0.8545162164724893
SRS050244_LANL_scaffold_73744	AEQO01	Prevotella salivae DSM 15606	Bacteria	Bacteroidetes	Bacteroidia	Bacteroidales	Prevotellaceae	Prevotella	Prevotella salivae	0.9951	-1.3797	0.0	0.0502	10.8711	0.0	0.6128		0.0	0.9944		0.6178767828021949	0.7300855948765943	0.7555534746936075	0.8401713231634109	0.8545265446078735
SRS050752_LANL_scaffold_13292	AAVP02	Ruminococcus torques ATCC 27756	Bacteria	Firmicutes	Clostridia	Clostridiales	Lachnospiraceae	Blautia	[Ruminococcus] torques	1.0	-1.3655	0.0	0.0992	0.0	0.9757	0.8802		0.0	0.0028	1.0	0.6178767828021949	0.7300855948765943	0.7555534746936075	0.8401713231634109	0.8545265446078735
SRS050752_LANL_scaffold_33630	ADGG01	Fusobacterium periodonticum 1_1_41FAA	Bacteria	Fusobacteria	Fusobacteriia	Fusobacteriales	Fusobacteriaceae	Fusobacterium	Fusobacterium periodonticum	0.863	-1.2628	0.0	0.1882	2.7646	0.0	0.9889		0.0	0.9526		0.6172576073756395	0.7298685156517584	0.7553116188501359	0.8400348296298901	0.8545162164724893
SRS051791_LANL_scaffold_5624	ADCV01	Veillonella sp. 3_1_44	Bacteria	Firmicutes	Negativicutes	Selenomonadales	Veillonellaceae	Veillonella		0.9613	-1.348	0.0	0.1618	8.9635	0.0	0.9777		0.0	0.9972		0.6177088334089466	0.7300138402608396	0.7554752193988267	0.8401420863594987	0.8545447517576038
SRS052227_LANL_scaffold_22306	ADNX01	Peptoclostridium difficile NAP08	Bacteria	Firmicutes	Clostridia	Clostridiales	Peptostreptococcaceae	Peptoclostridium	Peptoclostridium difficile	0.841	-1.2875	0.0	0.1458	1.7148	0.0	1.0		0.0	0.9666		0.6171982242554597	0.7298631272628121	0.7553032150360592	0.8400211350610698	0.8545079559761405
SRS052227_LANL_scaffold_4264	AEQO01	Prevotella salivae DSM 15606	Bacteria	Bacteroidetes	Bacteroidia	Bacteroidales	Prevotellaceae	Prevotella	Prevotella salivae	0.9448	-1.3831	0.0	0.0953	6.9078	0.0	0.6574		0.0	0.9944		0.6176354226554978	0.7299747497178656	0.7554333314869719	0.8401027033174409	0.8545394511959634
SRS053603_LANL_scaffold_26069	ACDK02	Clostridium sp. 7_2_43FAA	Bacteria	Firmicutes	Clostridia	Clostridiales	Clostridiaceae	Clostridium		0.9011	-1.2933	0.0	0.1032	1.5141	0.0	1.0		0.0	0.9777		0.617414479768026	0.7299210805385418	0.755371289262787	0.8400435539972372	0.8545244216877917
SRS054687_LANL_scaffold_13892	AEQO01	Prevotella salivae DSM 15606	Bacteria	Bacteroidetes	Bacteroidia	Bacteroidales	Prevotellaceae	Prevotella	Prevotella salivae	0.995	-1.3661	0.0	0.1266	13.3644	0.0	0.9331		0.0	0.9944		0.6178767828021949	0.7300855948765943	0.7555534746936075	0.8401713231634109	0.8545265446078735
SRS055378_LANL_scaffold_95424	ADGG01	Fusobacterium periodonticum 1_1_41FAA	Bacteria	Fusobacteria	Fusobacteriia	Fusobacteriales	Fusobacteriaceae	Fusobacterium	Fusobacterium periodonticum	0.9483	-1.2737	0.0	0.0857	1.5606	0.0	0.9833		0.0	0.9387		0.6176514369629448	0.7299851772939929	0.7554442057952275	0.8401070518535794	0.8545352529312711
SRS057205_LANL_scaffold_24211	AEPT01	Arcobacter butzleri JV22	Bacteria	Proteobacteria	Epsilonproteobacteria	Campylobacterales	Campylobacteraceae	Arcobacter	Arcobacter butzleri	0.8768	-1.3299	0.0	0.1391	4.1352	0.0	0.9053		0.0	1.0		0.6173192662622617	0.7299151750986544	0.75535999876181	0.8400551591056609	0.8545385026332885
SRS057205_LANL_scaffold_57058	AEPT01	Arcobacter butzleri JV22	Bacteria	Proteobacteria	Epsilonproteobacteria	Campylobacterales	Campylobacteraceae	Arcobacter	Arcobacter butzleri	0.8696	-1.3227	0.0	0.1111	2.4651	0.0	0.9192		0.0	1.0		0.6172979115348206	0.7299075691297926	0.7553517242544592	0.8400526681041467	0.854534901528837
SRS057205_LANL_scaffold_58928	ACDK02	Clostridium sp. 7_2_43FAA	Bacteria	Firmicutes	Clostridia	Clostridiales	Clostridiaceae	Clostridium		0.7916	-1.3093	0.0	0.1108	0.462	0.0	1.0		0.0	0.9721		0.6170461824491443	0.729859229363877	0.7552922931001365	0.8399948329717993	0.8545081724178013
SRS057539_LANL_scaffold_44738	ADGG01	Fusobacterium periodonticum 1_1_41FAA	Bacteria	Fusobacteria	Fusobacteriia	Fusobacteriales	Fusobacteriaceae	Fusobacterium	Fusobacterium periodonticum	0.9976	-1.3077	0.0	0.1218	12.2161	0.0	0.9889		0.0	0.9526		0.6178767828021949	0.7300855948765943	0.7555534746936075	0.8401713231634109	0.8545265446078735
SRS057539_LANL_scaffold_64146	ADBG01	Clostridium sp. D5	Bacteria	Firmicutes	Clostridia	Clostridiales	Clostridiaceae	Clostridium		0.7999	-1.3933	0.0	0.0832	3.3524	0.0	0.9499		0.0	0.9721		0.6170521253304486	0.7298691403715424	0.7553026054169457	0.8399985616550935	0.8545038496970371
SRS057692_LANL_scaffold_57484	ABOU02	Ruminococcus lactaris ATCC 29176	Bacteria	Firmicutes	Clostridia	Clostridiales	Ruminococcaceae	Ruminococcus	Ruminococcus lactaris	0.9992	-1.382	0.0	0.1742	0.0	0.0019	0.4457		0.0	0.0028	1.0	0.6178767828021949	0.7300855948765943	0.7555534746936075	0.8401713231634109	0.8545265446078735
SRS057692_LANL_scaffold_59029	NC_010376.1	Finegoldia magna ATCC 29328	Bacteria	Firmicutes	Clostridia	Clostridiales	Peptoniphilaceae	Finegoldia	Finegoldia magna	0.8484	-1.3187	0.0	0.1271	2.5257	0.0	0.9443		0.0	1.0		0.6172200630279939	0.7298903387907497	0.7553309468249246	0.8400530411198267	0.854530724496131
SRS057791_LANL_scaffold_31442	AGAC01	Peptoclostridium difficile 70-100-2010	Bacteria	Firmicutes	Clostridia	Clostridiales	Peptostreptococcaceae	Peptoclostridium	Peptoclostridium difficile	0.8507	-1.3314	0.0	0.0821	1.273	0.0	1.0		0.0	0.9916		0.6172402015930253	0.7298788040850682	0.7553202998195038	0.8400461605023992	0.8545253564336279
SRS057791_LANL_scaffold_82339	ABCB02	[Clostridium] leptum DSM 753	Bacteria	Firmicutes	Clostridia	Clostridiales	Ruminococcaceae	Ruminiclostridium	[Clostridium] leptum	0.8048	-1.3974	0.0	0.1044	4.5099	0.0	0.3454		0.0	0.9889		0.6170777857538092	0.7298641457486661	0.7552986839854425	0.8399993587555834	0.8545063775294849
SRS058336_LANL_scaffold_6266	ADVM01	Peptoclostridium difficile NAP07	Bacteria	Firmicutes	Clostridia	Clostridiales	Peptostreptococcaceae	Peptoclostridium	Peptoclostridium difficile	0.963	-1.3518	0.0	0.1552	8.9792	0.0	0.9721		0.0	0.9916		0.6177088334089466	0.7300138402608396	0.7554752193988267	0.8401420863594987	0.8545447517576038
SRS062540_LANL_scaffold_47785	AEVB01	Streptococcus equinus ATCC 9812	Bacteria	Firmicutes	Bacilli	Lactobacillales	Streptococcaceae	Streptococcus	Streptococcus equinus	0.9798	-1.3685	0.0	0.0833	8.2472	0.0	1.0		0.0	0.9916		0.6177736373520569	0.7300473499900778	0.7555108525484603	0.8401618552633494	0.8545483479403175
SRS062761_LANL_scaffold_52092	ABWP01	[Clostridium] hiranonis DSM 13275	Bacteria	Firmicutes	Clostridia	Clostridiales	Peptostreptococcaceae	Peptoclostridium	[Clostridium] hiranonis	0.909	-1.3928	0.0	0.0346	3.5066	0.0	0.5348		0.0	0.9916		0.6174523502118718	0.7299207082886738	0.7553726080497309	0.8400330533492869	0.8545156007768538
SRS062878_LANL_scaffold_84527	ACWL01	Coprobacillus sp. 3_3_56FAA	Bacteria	Firmicutes	Erysipelotrichia	Erysipelotrichales	Erysipelotrichaceae	Coprobacillus		0.8153	-1.291	0.0	0.1115	0.0	0.0	1.0		0.0	0.0028		0.6171156242365492	0.7298582686952213	0.755294849400196	0.8399947029581469	0.8545041415814822
SRS063288_LANL_scaffold_2091	ACWE01	Bacillus sp. 7_6_55CFAA_CT2	Bacteria	Firmicutes	Bacilli	Bacillales	Bacillaceae	Bacillus		0.8975	-1.3067	0.0	0.0701	0.6539	0.0	0.9248		0.0	0.9916		0.6173923006589811	0.7299128156755781	0.7553622583052133	0.8400498613799064	0.8545297383850992
SRS063288_LANL_scaffold_62879	ADVM01	Peptoclostridium difficile NAP07	Bacteria	Firmicutes	Clostridia	Clostridiales	Peptostreptococcaceae	Peptoclostridium	Peptoclostridium difficile	0.8394	-1.2922	0.0	0.1004	0.0	0.0	1.0		0.0	0.0028		0.6171886744569548	0.7298599772595796	0.7552997807121713	0.8400155563536648	0.8545109018071116
SRS063985_LANL_scaffold_28418	NC_021030.1	Alistipes shahii WAL 8301	Bacteria	Bacteroidetes	Bacteroidia	Bacteroidales	Rikenellaceae	Alistipes	Alistipes shahii	1.0	-1.4018	0.0	0.1557	0.0	0.978	0.6769		0.0	0.0028	1.0	0.6178767828021949	0.7300855948765943	0.7555534746936075	0.8401713231634109	0.8545265446078735
SRS064423_LANL_scaffold_37946	ACDK02	Clostridium sp. 7_2_43FAA	Bacteria	Firmicutes	Clostridia	Clostridiales	Clostridiaceae	Clostridium		0.8085	-1.2989	0.0	0.1296	1.0217	0.0	1.0		0.0	0.9777		0.6170787669032961	0.7298587500045491	0.7552937943165565	0.8399963456341009	0.8545039243392432
SRS064423_LANL_scaffold_69803	ADNX01	Peptoclostridium difficile NAP08	Bacteria	Firmicutes	Clostridia	Clostridiales	Peptostreptococcaceae	Peptoclostridium	Peptoclostridium difficile	0.8115	-1.3093	0.0	0.1077	0.6349	0.0	0.9972		0.0	0.9916		0.617109768934927	0.7298511907164991	0.7552876648025771	0.8399960694944071	0.8545054088794461
SRS064774_LANL_scaffold_4415	ADVM01	Peptoclostridium difficile NAP07	Bacteria	Firmicutes	Clostridia	Clostridiales	Peptostreptococcaceae	Peptoclostridium	Peptoclostridium difficile	0.784	-1.2997	0.0	0.1216	0.3567	0.0	0.9972		0.0	0.9749		0.6170341680756173	0.7298449838265322	0.7552779309468346	0.8399977177119726	0.8545106486244924
SRS065278_LANL_scaffold_54349	AGAC01	Peptoclostridium difficile 70-100-2010	Bacteria	Firmicutes	Clostridia	Clostridiales	Peptostreptococcaceae	Peptoclostridium	Peptoclostridium difficile	0.8390000000000001	-1.3023	0.0	0.1019	0.5276	0.0	0.9916		0.0	0.9861		0.6171886744569548	0.7298599772595796	0.7552997807121713	0.8400155563536648	0.8545109018071116
SRS077730_LANL_scaffold_20494	ADLN01	[Clostridium] hathewayi WAL-18680	Bacteria	Firmicutes	Clostridia	Clostridiales	Lachnospiraceae	Lachnoclostridium	[Clostridium] hathewayi	1.0	-1.3532	0.0	0.1611	0.0	0.9782	1.0		0.0	0.0028	1.0	0.6178767828021949	0.7300855948765943	0.7555534746936075	0.8401713231634109	0.8545265446078735
